# Adaption of a Conventional ELISA to a 96-well ELISA-Array for Measuring the Antibody Responses to Influenza virus proteins, viruses and vaccines

**DOI:** 10.1101/2019.12.20.885285

**Authors:** Eric Waltari, Esteban Carabajal, Mrinmoy Sanyal, Natalia Friedland, Krista M. McCutcheon

## Abstract

We describe an adaptation of conventional ELISA methods to an ELISA-Array format using non-contact Piezo printing of up to 30 spots of purified recombinant viral fusion proteins, vaccine and virus on 96 well high-protein binding plates. Antigens were printed in 1 nanoliter volumes of protein stabilizing buffer using as little as 0.25 nanograms of protein, 2000-fold less than conventional ELISA. The performance of the ELISA-Array was demonstrated by serially diluting n=8 human post-flu vaccination plasma samples starting at a 1/1000 dilution and measuring binding to the array of Influenza antigens. Plasma polyclonal antibody levels were detected using a cocktail of biotinylated anti-human kappa and lambda light chain antibodies, followed by a Streptavidin-horseradish peroxidase conjugate and the dose-dependent signal was developed with a precipitable TMB substrate. Intra- and inter-assay precision of absorbance units among the eight donor samples showed mean CVs of 4.8% and 10.8%, respectively. The plasma could be differentiated by donor and antigen with titer sensitivities ranging from 1 × 10^3^ to 4 × 10^6^, IC_50_ values from 1 × 10^4^ to 9 × 10^6^, and monoclonal antibody sensitivities in the ng/mL range. Equivalent sensitivities of ELISA versus ELISA-Array, compared using plasma and an H1N1 HA trimer, were achieved on the ELISA-Array printed at 0.25ng per 200um spot and 1000ng per ELISA 96-well. Vacuum-sealed array plates were shown to be stable when stored for at least 2 days at ambient temperature and up to 1 month at 4-8°C. By the use of any set of printed antigens and analyte matrices the methods of this multiplexed ELISA-Array format can be broadly applied in translational research.
