## Supplemental Table 1 for "Adaption of a Conventional ELISA to a 96-well ELISA-Array for Measuring the Antibody Responses to Influenza virus proteins, viruses and vaccines"

### Sheet: Supp Table S1 intra
A) Plate values
		Plate 1	Plate 2	Plate 3	%CV	Plate 1	Plate 2	Plate 3	%CV	Plate 1	Plate 2	Plate 3	%CV	Plate 1	Plate 2	Plate 3	%CV	Plate 1	Plate 2	Plate 3	%CV	Plate 1	Plate 2	Plate 3	%CV	Plate 1	Plate 2	Plate 3	%CV	Plate 1	Plate 2	Plate 3	%CV	Plate 1	Plate 2	Plate 3	%CV	Plate 1	Plate 2	Plate 3	%CV	Plate 1	Plate 2	Plate 3	%CV
H1 Michigan/2015			Reference Plasma				mAb A				mAb B				donor1				donor2				donor3				donor4				donor5				donor6				donor7				donor8
1e3		100.235	103.667	118.368	8.96681	143.234	103.373	105.777	19.0293	0.123	0.111	0.154	OOR	149.281	145.292	153.272	2.6728	91.207	116.61	114.429	13.1072	135.595	134.377	145.329	4.33602	147.784	147.173	149.857	0.948801	151.127	158.4	160.019	3.02598	138.721	149.577	140.289	4.10723	136.799	145.406	145.558	3.51623	146.667	156.395	149.949	3.27741
4e3		148.027	142.581	150.89	2.86811	133.921	137.64	148.193	5.29144	0.111	0.229	0.312	OOR	154.717	153.536	158.792	1.7713	139.144	133.775	150.481	6.04309	152.448	158.189	158.024	2.0919	131.632	135.314	134.672	1.46919	150.986	152.728	148.031	1.57686	125.911	123.461	120.995	1.991	157.932	159.227	159.598	0.550383	116.807	121.443	118.268	1.99447
1.6e4		143.523	132.333	139.441	4.09065	116.426	154.432	152.258	15.1327	0	0.082	0.347	OOR	118.072	119.707	119.218	0.705226	154.109	152.399	150.254	1.26866	145.749	145.568	143.311	0.937593	76.694	80.326	79.086	2.34581	103.493	105.305	103.958	0.902713	70.739	67.937	67.549	2.53207	150.895	151.317	152.031	0.379238	63.453	63.128	65.71	2.19405
6.4e4		100.136	101.113	103.709	1.8166	139.836	147.574	143.481	2.69523	0.048	0.034	0.207	OOR	58.486	61.833	62.36	3.4505	147.855	145.989	147.368	0.658106	91.074	91.298	90.562	0.414688	26.515	27.153	28.116	2.95649	48.529	45.588	49.943	4.62655	21.416	20.952	22.557	3.8165	107.118	102.225	108.189	3.00401	19.9	18.032	21.118	7.89687
2.6e5		45.315	48.385	43.755	5.14135	91.535	88.373	93.201	2.69379	0.024	0.098	0	OOR	15.763	16.805	18.185	7.18139	97.768	99.892	98.544	1.08853	34.776	38.055	36.512	4.50083	6.417	7.346	7.324	OOR	12.409	13.865	13.18	5.53878	4.653	5.442	5.742	OOR	46.771	48.813	50.503	3.83764	4.184	4.357	4.311	OOR
1.0e6		11.902	13.238	13.49	6.62779	36.261	43.008	35.858	10.467	0	0.063	0.056	OOR	3.137	4.139	3.24	OOR	38.694	41.873	41.546	4.296	8.139	10.671	7.609	OOR	0.42	1.065	0.671	OOR	1.896	2.976	2.285	OOR	0.77	0.049	0.708	OOR	11.803	12.277	14.508	11.23	0.18	0.107	0.314	OOR
4.1e6		3.115	0.933	3.544	OOR	10.171	10.202	10.483	1.67116	0.092	0.225	0.116	OOR	0.013	0.954	0	OOR	9.617	9.941	10.868	OOR	0.71	1.319	1.245	OOR	0.283	0	0.128	OOR	0.12	0.141	0.272	OOR	0.346	0.051	0.184	OOR	2.879	1.746	4.377	OOR	0.215	0	0	OOR
1.6e7		0.141	0.145	1.2	OOR	0.396	1.493	2	OOR	0.113	0.16	0.127	OOR	0.032	0.114	0.171	OOR	1.943	1.603	2.645	OOR	0.182	0.41	0.354	OOR	0.111	0.111	0.002	OOR	0	0	0.056	OOR	0.218	0	0	OOR	0.113	0	0.61	OOR	0.06	0.304	0.18	OOR
H2 Japan/1957			Reference Plasma				mAb A				mAb B				donor1				donor2				donor3				donor4				donor5				donor6				donor7				donor8
1e3		109.55	129.429	141.918	12.857	146.929	157.233	164.778	5.73206	0.029	0	0.033	OOR	58.687	65.785	66.828	6.94708	59.039	52.451	52.095	7.17133	91.464	101.634	108.63	8.58233	84.206	103.199	106.573	12.3052	107.787	135.312	126.492	11.4087	112.96	118.607	101.316	7.94615	100.623	114.183	109.096	6.3446	64	96.624	95.791	21.7612
4e3		115.081	145.573	137.856	11.9346	157.564	149.339	154.585	2.70705	0.116	0	0.185	OOR	24.727	25.352	26.148	2.80299	79.114	78.506	74.756	3.04709	103.346	101.58	105.09	1.69831	60.352	64.42	62.117	3.27454	83.476	87.94	88.015	3.00567	88.341	99.673	96.79	6.20365	69.147	72.089	73.35	3.01529	70.866	73.681	74.709	2.72222
1.6e4		111.757	111.71	104.444	3.85043	134.495	149.683	150.705	6.26252	0.041	0.061	0.058	OOR	5.916	5.568	5.787	OOR	57.921	64.455	62.781	5.4991	59.095	61.156	59.825	1.74094	20.064	22.062	19.795	6.00051	31.57	38.432	38.163	10.7792	46.119	50.648	49.317	4.7803	25.226	26.484	25.849	2.43302	25.595	29.277	29.372	7.66969
6.4e4		80.925	80.006	80.934	0.661363	96.456	107	104.875	5.42564	0.1	0.116	0.166	OOR	1.146	0.704	0.832	OOR	20.441	22.168	21.613	4.11858	15.527	18.031	20.005	12.5696	4.829	4.013	4.605	OOR	8.748	9.076	9.68	OOR	12.718	12.834	14.335	6.78383	5.511	5.701	7.292	OOR	7.003	6.835	6.208	OOR
2.6e5		28.498	32.721	30.513	6.90785	54.635	55.281	56.544	1.74993	0.099	0.061	0.001	OOR	0.081	0.379	0.172	OOR	5.024	5.166	5.885	OOR	3.996	4.911	4.23	OOR	0.485	0.28	0	OOR	0.366	0.847	1.842	OOR	2.536	2.693	0.484	OOR	0.966	0.918	0.381	OOR	0.694	1.367	0.232	OOR
1.0e6		7.64	8.024	8.606	OOR	15.214	20.265	14.84	18.0644	0.052	0.033	0.718	OOR	0.083	0.053	0	OOR	0.714	0.073	0.662	OOR	0.257	0.46	0.205	OOR	0.059	0.14	0.007	OOR	0.211	0.261	0.167	OOR	0.55	0.144	0.252	OOR	0.082	0.108	0.031	OOR	0.018	0.136	0.008	OOR
4.1e6		0.849	1.997	0	OOR	4.034	5.197	5.848	OOR	0	0.095	0.055	OOR	0.124	0	0	OOR	0.072	0.199	0.351	OOR	0.133	0.225	0.39	OOR	0.179	0.105	0	OOR	0.047	0.206	0.175	OOR	0.184	0	0.072	OOR	0.003	0.003	0.013	OOR	0.261	0.092	0	OOR
1.6e7		0.155	0.071	0.844	OOR	0.39	0.521	0.295	OOR	0	0.02	0.046	OOR	0.073	0.091	0.034	OOR	0.286	0.155	0.537	OOR	0.032	0.017	0.459	OOR	0.02	0	0.083	OOR	0.042	0.063	0	OOR	0.063	0	0	OOR	0.224	0.245	0.317	OOR	0.197	0	0	OOR
H3 Singapore/2016			Reference Plasma				mAb A				mAb B				donor1				donor2				donor3				donor4				donor5				donor6				donor7				donor8
1e3		102.96	114.46	111.209	5.4118	172.446	171.876	172.155	0.165557	82.737	85.1	84.753	1.51545	147.367	157.492	158.808	4.05048	109.208	106.267	96.113	6.6151	152.389	146.911	154.53	2.5975	92.041	108.371	108.026	9.07489	140.661	153.591	148.395	4.40964	104.917	114.391	107.825	4.45073	130.358	145.059	139.739	5.37875	76.576	81.37	83.167	4.23931
4e3		127.588	124.668	132.561	3.11116	172.266	170.336	170.334	0.652048	31.17	31.54	31.645	0.793332	122.498	128.003	125.889	2.21346	147.008	146.892	151.917	1.93013	139.198	139.582	139.153	0.169239	71.836	72.525	70.111	1.73939	107.578	114.712	111.273	3.20878	61.394	61.334	62.394	0.964921	106.201	106.553	110.572	2.25318	67.69	72.855	73.061	4.27407
1.6e4		89.485	89.064	88.881	0.347437	169.974	163.731	164.046	2.11973	9.532	7.755	8.329	OOR	66.392	68.846	68.098	1.85572	108.028	113.659	111.247	2.54566	87.493	91.321	88.286	2.26933	27.389	27.391	26.542	1.80613	51.698	57.559	57.429	6.02382	17.996	21.011	22.681	11.5474	58.822	59.814	59.594	0.876903	23.373	26.137	26.929	7.32705
6.4e4		43.229	45.393	45.018	2.59601	143.758	140.403	143.93	1.39353	1.196	1.331	1.232	OOR	20.639	22.219	21.046	3.85123	53.182	55.574	52.977	2.6782	34.428	36.779	35.243	3.36435	7.3	6.199	6.091	OOR	17.145	15.118	18.199	9.30937	4.902	4.79	5.741	OOR	15.916	15.806	18.882	10.3453	4.754	5.513	5.52	OOR
2.6e5		12.666	12.438	11.736	3.94719	84.767	79.125	81.231	3.48932	0.321	0.465	0.106	OOR	5.761	5.053	5.341	OOR	14.952	16.483	15.868	4.88605	9.17	8.233	9.667	OOR	0.96	0.97	0.562	OOR	3.633	3.917	4.706	OOR	0.421	0.774	0.496	OOR	3.983	4.402	2.53	OOR	1.576	0.864	1.822	OOR
1.0e6		3.161	3.094	2.428	OOR	31.017	31.283	28.375	5.31897	0.097	0.23	0.572	OOR	0.497	0.702	0.475	OOR	3.451	4.605	4.1	OOR	0.32	1.735	1.118	OOR	0.325	0.314	0.224	OOR	0.538	0.301	0.955	OOR	0.481	0.006	0.153	OOR	0.067	0.135	0.764	OOR	0.235	0.23	0.114	OOR
4.1e6		0.536	0	1.222	OOR	6.698	7.827	7.345	OOR	0.117	0.293	0.125	OOR	0.392	0.334	0.668	OOR	0.744	0.585	1.958	OOR	0.48	0.7	0.372	OOR	0.217	0	0.312	OOR	0.313	0.279	0.795	OOR	0.059	0.293	0.365	OOR	0.002	0.304	0.396	OOR	0.147	0.011	0	OOR
1.6e7		0.191	0.053	0.946	OOR	0.677	0.6	1.235	OOR	0.058	0.07	0.185	OOR	0.137	0.046	0.179	OOR	0.136	0.151	0.656	OOR	0.467	0.494	0.448	OOR	0.021	0.069	0.16	OOR	0.141	0	0.561	OOR	0.026	0	0	OOR	0.089	0.205	0.742	OOR	0.064	0.136	0.066	OOR
H5 Vietnam/2004			Reference Plasma				mAb A				mAb B				donor1				donor2				donor3				donor4				donor5				donor6				donor7				donor8
1e3		130.602	120.036	124.848	4.22652	149.298	142.306	137.23	4.23891	0.195	0.159	0.279	OOR	43.587	61.704	72.903	24.9056	57.743	62.825	67.424	7.72773	82.57	101.693	107.121	13.2777	89.013	91.965	103.982	8.34726	68.145	77.285	79.348	7.95775	115.349	120.467	113.66	3.04272	75.948	92.302	95.702	12.0035	44.386	57.038	50.422	12.5026
4e3		112.73	129.508	130.902	8.13092	159.133	138.834	112.449	17.1105	0.146	0.036	0.295	OOR	25.261	33.092	29.709	13.38	36.535	41.11	59.163	26.236	38.4	58.696	65.296	25.895	56.107	60.946	61.184	4.82219	30.114	38.68	37.411	13.0587	71.706	71.741	73.334	1.287	52.986	59.875	54.49	6.49316	14.012	17.747	19.661	16.762
1.6e4		71.348	82.664	88.232	10.6548	158.062	151.822	145.148	4.25786	0.078	0.031	0.144	OOR	6.317	8.568	8.831	OOR	32.831	41.851	34.669	13.0768	23.493	24.698	24.702	2.86803	17.681	20.656	19.356	7.75536	8.267	9.207	6.989	OOR	25.975	26.663	28.176	4.17987	13.242	15.946	18.334	16.0829	2.623	3.27	6.066	OOR
6.4e4		49.218	54.451	52.134	5.04908	160.491	149.869	137.67	7.64653	0.017	0.208	0.453	OOR	0.548	2.17	1.108	OOR	10.648	13.28	12.342	11.0337	5.771	6.634	6.196	OOR	4.444	4.52	5.15	OOR	0.671	1.888	1.868	OOR	5.358	6.355	6.065	OOR	3.746	2.846	3.974	OOR	0.008	0.483	0.412	OOR
2.6e5		14.316	14.549	13.728	2.98006	135.703	138.217	137.066	0.918636	0.015	0.089	0.119	OOR	0.15	0.198	0.73	OOR	2.197	1.848	2.957	OOR	0.723	1.048	1.229	OOR	0.537	0.713	0.412	OOR	0.202	0.29	0.072	OOR	0.352	0.858	0.314	OOR	0.358	0.637	0.605	OOR	0.151	0	0.09	OOR
1.0e6		2.797	3.12	2.891	OOR	76.135	79.618	75.511	2.87094	0.042	0.031	0	OOR	0.383	0.134	0	OOR	0.292	0.419	0.234	OOR	0.14	0.197	0.006	OOR	0.048	0.172	0.177	OOR	0.143	0.185	0	OOR	1.017	0.057	0.182	OOR	0.89	0.051	0.147	OOR	0.01	0	0	OOR
4.1e6		0.321	0	0.815	OOR	28.97	29.044	29.802	1.57312	0.126	0.261	0	OOR	0.188	0.01	0.586	OOR	0.156	0.167	0.332	OOR	0.112	0.129	0.081	OOR	0.159	0.019	0.035	OOR	0.062	0.122	0.44	OOR	0.051	0.051	0.189	OOR	0.004	0	0.083	OOR	0	0	0	OOR
1.6e7		0.018	0.019	1.064	OOR	6.174	7.047	6.403	OOR	0.106	0	0.065	OOR	0	0.036	0.044	OOR	0.247	0.983	0.172	OOR	0.073	0.095	0.163	OOR	0.097	0.38	0.083	OOR	0.162	0	0.196	OOR	0.08	0	0	OOR	0.216	0.044	0	OOR	0.037	0.033	0.004	OOR
H7 Shanghai/2013			Reference Plasma				mAb A				mAb B				donor1				donor2				donor3				donor4				donor5				donor6				donor7				donor8
1e3		81.642	69.026	80.874	9.16367	0.621	0.465	0.966	OOR	0	0.038	0.035	OOR	23.464	27.525	17.347	22.4925	78.768	53.332	83.678	22.6468	29.323	23.496	70.113	61.9852	73.958	72.888	102.718	20.3418	37.241	54.99	53.818	20.3898	78.39	102.144	94.641	13.2379	19.307	48.824	48.979	43.7706	45.211	56.141	64.032	17.1443
4e3		96.739	95.477	104.149	4.74262	0.275	0.094	0.081	OOR	0.064	0.062	0.131	OOR	0.309	2.813	4.733	OOR	83.663	72.683	86.358	8.95377	24.866	27.023	40.039	5.87882	71.203	67.812	75.599	5.45765	12.716	16.624	16.218	14.1492	42.667	51.141	50.321	9.72831	15.764	20.25	12.723	23.308	20.102	18.286	22.044	9.32959
1.6e4		81.449	73.742	78.42	4.98623	0	0.038	0.018	OOR	0.071	0.021	0.33	OOR	0	0.462	3.387	OOR	44.477	47.537	51.003	6.84905	4.714	9.572	11.802	OOR	35.082	30.041	33.949	8.00853	2.029	4.914	3.841	OOR	16.491	16.304	15.664	2.68486	20.463	13.955	12.368	27.5054	2.282	10.097	4.509	OOR
6.4e4		35.775	37.083	36.731	1.85286	0.197	0	0	OOR	0.059	0.079	0.044	OOR	0.176	0.178	0	OOR	15.481	9.641	13.91	23.2278	0.717	1.098	0.817	OOR	9.321	6.707	8.956	OOR	0.001	0.025	0.537	OOR	3.566	2.81	3.843	OOR	0.309	1.31	2.67	OOR	0.193	0.747	0.511	OOR
2.6e5		10.286	7.745	9.498	OOR	0	0.22	0	OOR	0	0.054	0	OOR	0.076	0.045	0.352	OOR	1.093	1.901	4.03	OOR	0.163	0.089	0.255	OOR	1.362	1.166	2.025	OOR	0.105	0.087	0.272	OOR	0.206	0.464	0.797	OOR	0.402	1.925	0.401	OOR	0.184	0.052	0	OOR
1.0e6		2.177	2.019	1.96	OOR	0.122	0.154	0	OOR	0.056	0.11	0.539	OOR	0.04	0.001	0	OOR	0.12	0.037	0.349	OOR	0.035	0.141	0	OOR	0.34	0.089	0.316	OOR	0.129	0.047	0.032	OOR	0.295	0.122	0.085	OOR	0.034	0.318	0.533	OOR	0.253	0.061	0	OOR
4.1e6		0.666	0	0.825	OOR	0.091	0.183	0.127	OOR	0.147	0.085	0.038	OOR	0.058	0.217	0.275	OOR	0.146	0.019	0.251	OOR	0.071	0.188	0.151	OOR	0.19	0.09	0.252	OOR	0.218	0.035	0.136	OOR	0.111	0.011	0.097	OOR	0	0.023	0.097	OOR	0.12	0	0	OOR
1.6e7		0.043	0.067	0.764	OOR	0.009	0.042	0.037	OOR	0.046	0.018	0	OOR	0.105	0	0.069	OOR	0.001	0.05	0.688	OOR	0.09	1.962	0.404	OOR	0.085	0.082	0.093	OOR	0.052	0	0.274	OOR	0.192	0	0	OOR	0.168	0.105	0	OOR	0	0.177	0	OOR
FluB Phuket/2013			Reference Plasma				mAb A				mAb B				donor1				donor2				donor3				donor4				donor5				donor6				donor7				donor8
1e3		71.916	118.764	129.367	28.6568	2.924	3.169	3.163	OOR	59.311	58.188	64.185	5.26413	154.669	159.555	158.75	1.66161	102.794	91.308	108.219	8.56834	111.938	50.03	132.445	11.8671	126.296	130.291	137.443	4.29981	151.912	153.511	159.819	2.69581	109.357	139.517	138.458	13.2564	100.885	127.178	94.818	15.9823	134.973	159.909	156.963	9.04705
4e3		38.48	96.118	105.354	45.3078	1.96	1.821	1.999	OOR	28.897	31.893	31.138	6.96987	160.407	162.677	165.607	1.60038	152.646	128.886	152.954	9.53376	132.572	142.443	156.704	8.43074	168.89	163.24	164.237	1.82267	168.117	168.348	165.534	0.93362	145.029	144.313	150.899	2.46241	158.1	140.368	136.916	7.83164	164.493	168.571	169.272	1.54122
1.6e4		151.955	160.565	146.614	4.59934	0.452	0.292	0.181	OOR	9.671	9.521	10.364	OOR	142.722	148.278	147.372	2.03994	162.62	163.282	168.147	1.83268	160.379	166.931	169.953	2.95272	166.019	163.948	161.083	1.51428	151.251	158.542	151.18	2.75294	108.511	112.736	111.014	1.91822	161.569	162.551	165.589	1.2839	158.361	163.62	162.262	1.69133
6.4e4		130.106	150.945	151.266	8.41405	0.089	0.158	0.853	OOR	2.463	2.252	2.319	OOR	86.232	86.866	84.465	1.44926	164.114	162.138	162.786	0.617935	144.645	145.07	145.274	0.22132	133.529	136.017	139.247	2.10401	102.57	99.936	100.258	1.42372	50.316	54.76	56.64	6.0244	157.087	157.823	159.777	0.878599	117.008	131.54	127.918	6.028
2.6e5		87.573	90.934	86.393	2.66838	0.089	0.359	0	OOR	0.432	0.398	0.395	OOR	31.746	30.901	34.989	6.63087	128.123	128.021	127.866	0.101097	88.778	89.222	88.402	0.462237	75.344	77.431	77.153	1.4786	41.491	43.887	45.373	4.49411	15.109	14.984	15.276	0.96874	114.687	115.542	112.148	1.54677	64.703	63.223	59.367	4.41248
1.0e6		33.403	33.903	33.803	0.78502	1.114	0.252	0	OOR	0.027	0.064	0.425	OOR	6.866	8.076	7.885	OOR	71.009	72.943	63.646	7.08906	31.996	32.542	30.96	2.52429	18.091	19.584	20.709	6.74827	10.333	10.766	10.652	2.12065	3.089	2.776	4.684	OOR	51.141	53.821	53.049	2.6192	19.498	19.127	15.554	12.0594
4.1e6		7.828	10.034	9.996	13.5991	0.09	0.021	0.552	OOR	0.032	0.39	0.047	OOR	1.227	1.739	2.115	OOR	20.841	21.176	22.484	4.03804	7.788	8.216	8.848	OOR	5.973	6.033	7.063	OOR	2.408	1.881	3.456	OOR	0.193	0.886	0.358	OOR	15.939	14.261	16.557	7.62291	4.224	3.682	3.025	OOR
1.6e7		1.266	1.885	3.126	OOR	0.101	0	0.123	OOR	0.064	0.153	0.098	OOR	0.028	0.16	0.487	OOR	5.05	4.364	5.938	OOR	1.241	1.183	2.495	OOR	0.775	0.501	0.912	OOR	0.188	1.656	0.555	OOR	0.172	0	0	OOR	3.269	4.052	4.356	OOR	0.287	0.982	0.319	OOR
FluB Colorado/2017			Reference Plasma				mAb A				mAb B				donor1				donor2				donor3				donor4				donor5				donor6				donor7				donor8
1e3		112.902	98.159	152.168	23.0573	0.674	1.383	1.038	OOR	173.553	173.016	173.444	0.163757	166.603	168.38	170.127	1.04652	154.423	111.626	122.426	17.1874	150.376	99.011	144.721	21.4399	142.187	159.388	135.46	8.47082	167.916	168.876	165.411	1.06868	117.719	132.861	143.106	9.73261	162.953	166.479	166.655	1.26292	168.697	168.669	168.744	0.0224649
4e3		118.799	123.729	145.874	11.1386	0.3	0.632	0.868	OOR	159.792	156.639	153.635	1.96492	167.942	163.077	161.663	2.00562	135.214	143.003	143.046	3.21138	169.89	170.255	170.672	0.229801	162.132	165.032	156.845	2.57294	136.264	143.208	135.334	3.1119	150.113	152.838	151.434	0.899707	165.605	168.751	169.071	1.14143	154.046	160.482	161.457	2.53804
1.6e4		150.354	165.439	158.264	4.77505	10.23	0.528	0.546	OOR	100.56	98.917	99.652	0.825413	125.086	123.15	119.616	2.26202	167.023	160.409	159.561	2.51674	160.462	153.538	154.913	2.34523	122.935	122.406	114.652	3.86427	77.485	79.379	78.678	1.21964	99.033	100.183	100.801	0.89719	145.302	154.852	156.132	3.89092	104.961	115.398	118.318	6.22025
6.4e4		136.575	137.96	138.691	0.780236	0.06	0.115	0.463	OOR	39.218	38.899	40.514	2.16302	62.006	63.086	59.351	3.12625	121.576	124.377	119.936	1.84126	104.806	105.894	105.947	0.610145	50.679	54.792	58.44	7.10658	28.52	24.146	26.479	8.296	40.942	41.364	42.828	2.37301	90.126	88.523	95.513	4.00682	48.155	47.748	47.725	0.505252
2.6e5		72.859	72.718	68.445	3.51652	0.115	0.372	0.048	OOR	11.851	11.815	12.83	4.73394	19.783	21.578	21.889	5.39197	56.729	56.034	54.332	2.21416	42.969	44.96	44.946	2.58623	17.099	18.272	17.35	3.51468	7.164	7.232	7.447	OOR	10.599	10.023	11.07	4.96381	32.234	30.662	28.819	5.5911	14.355	13.847	12.397	7.50805
1.0e6		24.967	26.076	24.392	3.40423	0.066	0.029	0	OOR	1.551	3.478	3.106	OOR	4.746	6.151	5.453	OOR	18.198	18.568	19.5	3.57717	12.077	12.809	12.468	2.94173	3.218	3.513	3.641	OOR	1.163	0.993	0.631	OOR	3	1.843	2.93	OOR	9.301	7.384	9.186	OOR	3.487	3.287	2.171	OOR
4.1e6		6.472	6.545	8.236	OOR	0.086	0.339	1.059	OOR	0.55	0.013	0.6	OOR	1.013	0.443	1.719	OOR	5.448	4.636	5.597	OOR	2.527	3.649	2.721	OOR	0.674	0.091	0.789	OOR	0.319	0.273	0.751	OOR	0.407	0.491	0.122	OOR	1.08	1.134	1.905	OOR	0.007	0.099	0.086	OOR
1.6e7		0.569	0.726	2.63	OOR	0.094	0.06	0	OOR	0.313	0.147	0.223	OOR	0.06	0.061	0.402	OOR	0.405	0.678	1.578	OOR	0.449	0.588	0.952	OOR	0.332	0.08	0.183	OOR	0.363	0	0.472	OOR	0.19	0.057	0	OOR	0.328	0.031	0.851	OOR	0.141	0.628	0.12	OOR
vaccine 2019			Reference Plasma				mAb A				mAb B				donor1				donor2				donor3				donor4				donor5				donor6				donor7				donor8
1e3		99.45	114.373	118.637	9.09121	106.241	102.593	109.097	3.07616	167.159	164.213	166.257	0.909979	133.039	136.62	135.766	1.384	133.956	139.761	142.365	3.10384	134.777	157.1	151.504	7.85881	130.408	133.622	134	1.48767	108.994	108.87	117.94	4.64659	150.442	144.365	146.313	2.11034	122.725	115.544	119.447	3.01499	129.968	155.414	158.233	10.5287
4e3		152.541	146.518	144.576	2.80845	82.69	68.741	55.745	19.5128	162.097	160.204	157.869	1.32319	100.56	104.613	112.72	5.8431	87.331	105.71	114.767	13.6248	145.897	153.636	152.8	2.817	100.974	103.196	106.17	2.52019	136.146	131.273	121.703	5.66482	114.374	108.658	101.929	5.75088	161.891	142.34	144.43	7.17831	141.023	145.783	146.972	2.1772
1.6e4		135.425	137.203	132.899	1.6	44.533	41.862	30.417	19.2584	150.386	146.511	144.111	2.15388	106.274	108.653	100.573	3.94826	155.127	146.519	147.403	3.16356	121.918	123.105	124.884	1.21069	105.193	102.293	94.003	5.77864	74.188	67.817	65.018	6.81014	58.141	52.685	49.794	7.91684	134.842	104.424	118.767	12.7507	97.012	99.561	104.671	3.8841
6.4e4		88.95	87.707	90.027	1.30603	14.917	15.674	6.459	41.4233	101.499	98.12	94.391	3.62787	53.421	53.524	49.494	4.406	101.48	106.618	104.971	2.51405	69.204	78.236	84.849	10.1429	51.365	48.875	49.021	2.80856	25.95	23.748	25.052	4.44369	17.727	14.399	15.472	10.7061	78.941	67.115	68.998	8.86425	46.883	49.545	49.833	3.33602
2.6e5		36.353	36.829	32.778	6.26915	3.825	4.071	4.681	OOR	41.765	37.185	36.425	7.5114	15.547	15.14	14.139	4.8493	50.959	47.921	49.287	3.08078	44.401	44.808	43.231	1.85447	13.93	16.099	15.299	7.25954	6.078	6.695	6.302	OOR	3.5	2.603	2.568	OOR	25.551	23.03	23.011	6.12226	21.457	22.135	21.775	1.55683
1.0e6		9.914	9.64	9.61	OOR	0.02	0.007	0	OOR	11.665	10.835	11.395	3.7471	4.214	4.377	2.987	OOR	14.818	15.27	17.517	9.10973	11.799	12.621	11.879	3.74602	3.126	4.162	2.976	OOR	1.369	1.215	0.573	OOR	2.216	0.44	0.182	OOR	7.564	5.227	5.971	OOR	4.91	5.34	5.267	OOR
4.1e6		1.557	0	1.866	OOR	0.058	0.149	0.469	OOR	0.788	2.893	2.803	OOR	0.517	0.187	1.063	OOR	2.41	4.366	3.214	OOR	3.605	2.808	1.48	OOR	1.643	0.132	0.562	OOR	0.232	0.343	0.379	OOR	0.034	0.134	0.163	OOR	0.429	1.974	1.138	OOR	0.207	0.741	0.823	OOR
1.6e7		0.392	0.351	0.973	OOR	0.203	0.219	0.073	OOR	0.446	0.412	0.722	OOR	0.112	0.112	0.205	OOR	0.174	0.762	1.057	OOR	0.371	0.838	1.874	OOR	0.228	0.08	0.505	OOR	0.076	0	0.206	OOR	0.508	0	0	OOR	0.09	0	0.963	OOR	0.035	0.471	0.159	OOR
		OOR indicates values below the lower level of quantitation of 10.
		purple if CV > 30%
		Values in red are the titers where signal is greater or equal than the LLOQ of 10.
		Hook effect on low dilution points of titrations and all CV values are shown in grey
B) IC50 values
			H1 Michigan/2015				H2 Japan/1957				H3 Singapore/2016				H5 Vietnam/2004				H7 Shanghai/2013				FluB Phuket/2013				FluB Colorado/2017				vaccine 2019
		Plate 1	Plate 2	Plate 3	%CV	Plate 1	Plate 2	Plate 3	%CV	Plate 1	Plate 2	Plate 3	%CV	Plate 1	Plate 2	Plate 3	%CV	Plate 1	Plate 2	Plate 3	%CV	Plate 1	Plate 2	Plate 3	%CV	Plate 1	Plate 2	Plate 3	%CV	Plate 1	Plate 2	Plate 3	%CV
Reference plasma		8.59138e-06	7.34159e-06	8.58276e-06	8.79955	8.82103e-06	1.04178e-05	1.23223e-05	16.6617	3.99247e-05	3.55423e-05	4.6434e-05	13.4872	5.2228e-05	5.16015e-05	4.18085e-05	12.0366	2.355e-05	2.62027e-05	3.0449e-05	13.0173	4.20128e-06	5.23171e-06	4.50411e-06	11.3999	4.20128e-06	5.23171e-06	4.50411e-06	11.3999	1.23446e-05	1.13248e-05	1.10161e-05	6.01322
mAb A		0.0637714	0.0883996	0.0805788	16.2205	0.3102	0.213212	0.241475	19.5641	0.119728	0.118671	0.130224	5.19782	0.0320008	0.0265736	0.0271839	10.3999	≥ 1/1000x	≥ 1/1000x	≥ 1/1000x	NA	≥ 1/1000x	≥ 1/1000x	≥ 1/1000x	NA	≥ 1/1000x	≥ 1/1000x	≥ 1/1000x	NA	3.05246	5.8755	14.4729	76.2605
mAb B		≥ 1/1000x	≥ 1/1000x	≥ 1/1000x	NA	≥ 1/1000x	≥ 1/1000x	≥ 1/1000x	NA	0.566789	0.37657	0.412232	22.3768	≥ 1/1000x	≥ 1/1000x	≥ 1/1000x	NA	≥ 1/1000x	≥ 1/1000x	≥ 1/1000x	NA	0.024813	0.0257192	0.0257568	2.10131	0.024813	0.0257192	0.0257568	2.10131	0.00523581	0.00565137	0.00611785	7.7847
Donor 1		2.2369e-05	1.98884e-05	2.20572e-05	6.30266	0.000508102	0.000561325	0.000554415	5.34664	8.09129e-05	8.71847e-05	9.37294e-05	7.34308	0.000239874	0.000299179	0.000762587	65.9649	≥ 1/1000x	≥ 1/1000x	≥ 1/1000x	NA	2.6077e-05	2.64786e-05	2.99442e-05	7.73204	2.6077e-05	2.64786e-05	2.99442e-05	7.73204	2.17414e-05	2.23638e-05	2.61193e-05	10.1179
Donor 2		2.33199e-06	2.35743e-06	2.33771e-06	0.569946	2.0203e-05	2.75061e-05	2.64427e-05	15.9623	3.40147e-05	2.77051e-05	3.41954e-05	11.5607	5.24933e-05	3.97497e-05	6.28779e-05	22.4034	8.5317e-05	4.73954e-05	4.76906e-05	36.2677	5.75306e-06	5.73995e-06	8.22722e-06	21.7887	5.75306e-06	5.73995e-06	8.22722e-06	21.7887	5.89909e-06	5.71876e-06	7.08539e-06	11.9091
Donor 3		1.15967e-05	1.23096e-05	1.09326e-05	5.92979	6.445e-05	4.77071e-05	5.56612e-05	14.9714	5.12505e-05	4.26487e-05	5.10883e-05	10.1804	0.00137867	0.000348327	0.000254783	94.4046	0.00012568	6.56796e-05	0.000258538	65.8126	1.0902e-05	1.06564e-05	1.06464e-05	1.34864	1.0902e-05	1.06564e-05	1.06464e-05	1.34864	1.32286e-05	1.61866e-05	1.27933e-05	13.1232
Donor 4		6.32134e-05	5.71661e-05	6.13363e-05	5.11007	0.000151411	0.000219056	0.000265083	26.9898	0.000118806	0.000183417	0.000202136	26.0054	0.000213311	0.000186647	0.000256324	16.0709	7.0437e-05	7.44484e-05	0.000134197	38.3866	3.23774e-05	2.71279e-05	3.28755e-05	10.3409	3.23774e-05	2.71279e-05	3.28755e-05	10.3409	2.20093e-05	2.48226e-05	1.80225e-05	15.8056
Donor 5		3.2857e-05	3.63918e-05	3.64421e-05	5.83444	0.000120898	0.000205133	0.000162667	25.8551	0.000116027	0.000120586	0.000120633	2.22204	0.000498802	0.000331395	0.000329859	25.1107	0.000499534	0.00256702	0.00136504	70.2883	8.34039e-05	7.44966e-05	7.82187e-05	5.68398	8.34039e-05	7.44966e-05	7.82187e-05	5.68398	8.99851e-05	8.86925e-05	5.60854e-05	24.5478
Donor 6		6.3944e-05	8.07407e-05	7.05349e-05	11.7968	0.000105988	8.25515e-05	6.42366e-05	24.8379	0.000255767	0.000370014	0.000298574	18.7325	0.000227072	0.000270938	0.000204534	14.4196	0.000385951	0.000416841	0.00035334	8.2398	2.33244e-05	2.82956e-05	3.20285e-05	15.661	2.33244e-05	2.82956e-05	3.20285e-05	15.661	0.000114452	0.000119818	0.000163489	20.2859
Donor 7		8.63461e-06	8.01689e-06	8.44353e-06	3.78067	0.000168928	0.000218207	0.000182795	13.3766	8.23938e-05	0.000136434	9.36282e-05	27.3788	0.00016809	0.000191924	0.00029351	30.5754	1.96615e-05	0.003	0.00015891	158.745	1.34552e-05	1.40491e-05	1.30192e-05	3.82689	1.34552e-05	1.40491e-05	1.30192e-05	3.82689	1.82333e-05	2.6219e-05	1.92077e-05	20.5307
Donor 8		9.15061e-05	0.000103344	9.22163e-05	6.93846	0.000254475	0.000124388	0.000117387	46.6738	9.48285e-05	9.09502e-05	9.27685e-05	2.08984	0.00074485	0.000756288	0.00089148	10.2259	0.000305876	0.000818181	0.000685998	44.0811	4.1376e-05	3.48734e-05	3.32909e-05	11.735	4.1376e-05	3.48734e-05	3.32909e-05	11.735	5.19397e-05	3.80264e-05	3.58204e-05	20.8438
