## Supplemental Table 2 for "Adaption of a Conventional ELISA to a 96-well ELISA-Array for Measuring the Antibody Responses to Influenza virus proteins, viruses and vaccines"

### Sheet: Supp Table S2 inter
A) Plate values
		Plate 4	Plate 5	Plate 8	%CV	Plate 4	Plate 5	Plate 8	%CV	Plate 4	Plate 5	Plate 8	%CV	Plate 4	Plate 5	Plate 8	%CV	Plate 4	Plate 5	Plate 8	%CV	Plate 4	Plate 5	Plate 8	%CV	Plate 4	Plate 5	Plate 8	%CV	Plate 4	Plate 5	Plate 8	%CV	Plate 4	Plate 5	Plate 8	%CV	Plate 4	Plate 5	Plate 8	%CV	Plate 4	Plate 5	Plate 8	%CV
H1 Michigan/2015			Reference Plasma				mAb A				mAb B				donor1				donor2				donor3				donor4				donor5				donor6				donor7				donor8
1e3		124.497	119.767	102.559	9.98662	133.358	114.207	126.261	7.76979	0.071	0.061	0.029	OOR	155.703	131.072	143.263	8.5916	103.545	88.273	101.714	8.52289	136.937	116.273	113.957	10.3376	134.485	121.279	125.286	5.33077	149.766	142.533	143.153	2.76196	132.84	144.239	129.001	5.85505	138.428	114.794	121.872	9.70126	143.163	140.843	135.56	2.78612
4e3		156.214	139.436	136.63	7.34951	154.757	125.86	152.211	11.0895	0.052	0.097	0.123	OOR	153.87	151.868	142.952	3.88626	133.09	140.67	134.971	2.89702	154.906	147.518	98.981	22.706	134.041	119.442	112.835	8.88662	147.091	142.947	139.707	2.58377	121.246	129.242	107.559	9.18756	149.817	153.369	156.392	2.1483	112.241	111.584	113.832	1.02698
1.6e4		141.647	129.676	137.457	4.4581	130.906	112.346	136.441	9.9717	0.046	0.035	0	OOR	114.159	119.046	106.76	5.45849	154.781	151.696	149.869	1.63212	142.583	138.743	137.571	1.87756	88.358	64.788	63.829	19.2095	103.64	106.954	97.572	4.63181	71.798	74.059	57.563	13.189	150.213	142.095	144.135	2.90283	60.007	57.968	54.757	4.5968
6.4e4		97.303	95.319	98.351	1.58766	128.875	115.836	120.456	5.43129	0.13	0.091	0.047	OOR	58.087	64.494	52.399	10.3744	151.116	142.388	144.67	3.09913	89.953	94.907	83.471	6.41184	35.805	24.259	21.087	28.635	48.142	53.047	39.945	14.0708	25.628	28.796	18.735	21.0944	114.347	85.585	107.817	14.6988	16.747	16.698	17.401	2.3158
2.6e5		46.438	42.393	49.246	7.48508	86.958	69.025	70.918	13.0269	0	0.093	0	OOR	17.374	18.729	14.168	13.9778	101.31	88.792	90.946	7.144	32.696	42.563	29.755	19.1656	8.626	6.482	4.824	OOR	12.664	16.055	10.915	19.7811	5.215	6.35	4.235	OOR	57.213	34.797	56.01	25.5553	3.996	4.266	4.068	OOR
1.0e6		11.452	11.335	12.313	4.56485	34.665	25.43	26.467	17.5335	0	0.011	0.173	OOR	4.189	5.071	2.975	OOR	44.978	32.195	31.174	21.2981	7.968	11.673	7.007	OOR	1.525	1.1	0.446	OOR	2.194	3.059	2.409	OOR	0.176	0.838	0.598	OOR	15.955	9.529	14.764	25.4808	0.21	0.597	0.711	OOR
4.1e6		1.736	2.48	3.907	OOR	8.873	6.545	4.854	29.8623	0.315	0.097	0.13	OOR	0	0	0.141	OOR	11.841	8.433	7.477	OOR	0.181	1.807	1.346	OOR	0.493	0.037	0.188	OOR	0.328	0.343	0.019	OOR	0.122	0.018	0.238	OOR	3.825	1.78	3.211	OOR	0.061	0.314	0.084	OOR
1.6e7		0.438	0.306	0.225	OOR	0.741	1.327	0.821	OOR	0.213	0.13	0.382	OOR	0.559	0.211	0	OOR	2.571	1.394	2.123	OOR	1.11	0.195	0.605	OOR	0.003	0.24	0.489	OOR	0.233	0.197	0.676	OOR	0.043	0.138	0	OOR	0.06	0.391	1.06	OOR	0.212	0	0.034	OOR
H2 Japan/1957			Reference Plasma				mAb A				mAb B				donor1				donor2				donor3				donor4				donor5				donor6				donor7				donor8
1e3		110.678	123.695	80.532	21.0928	162.547	154.453	150.061	4.0683	0.107	0.168	0	OOR	67.386	41.839	57.056	23.1858	74.896	37.972	69.57	32.8205	107.548	93.379	84.574	12.1795	92.011	57.014	76.234	23.3421	99.422	122.876	115.919	10.6849	107.821	122.352	99.474	10.5362	105.995	67.024	80.389	23.4444	75.434	84.629	74.979	6.94961
4e3		142.325	116.053	104.579	15.994	162.407	138.749	140.202	9.0127	0.09	0.076	0.045	OOR	24.731	28.519	25.915	7.34359	69.982	52.25	73.117	17.2803	80.052	69.698	78.939	7.45628	67.271	49.431	58.13	15.3077	81.763	71.022	76.084	7.04349	82.996	91.605	98.599	8.58208	69.945	48.953	81.391	24.6415	75.621	49.094	66.685	21.1548
1.6e4		120.794	96.605	127.516	14.1402	149.965	122.266	119.448	12.9171	0.134	0.045	0.104	OOR	5.151	6.925	5.722	OOR	66.104	47.427	62.537	16.8944	60.408	57.727	58.353	2.38408	26.506	18.435	17.487	23.8171	35.986	38.403	36.242	3.60045	53.786	54.145	45.695	9.33113	28.65	16.5	32.253	31.9906	27.315	25.142	27.719	5.18611
6.4e4		78.889	73.771	85.07	7.13982	103.531	73.577	74.363	20.3661	0	0.051	0.16	OOR	1.1	0.641	0.712	OOR	24.598	17.958	21.947	15.5453	19.515	23.423	15.329	20.8409	6.343	4.571	4.578	OOR	8.996	10.315	8.478	OOR	17.326	19.716	12.673	21.6127	7.759	4.033	7.705	OOR	5.544	6.896	6.546	OOR
2.6e5		30.196	23.746	34.559	18.4403	60.449	32.341	33.346	37.9256	0.19	0.107	0	OOR	0.068	0.041	0.492	OOR	5.547	3.873	5.103	OOR	3.947	5.554	4.041	OOR	0.048	0.021	1	OOR	0.012	2.324	0.455	OOR	2.258	3.609	2.038	OOR	0.696	0.07	0.845	OOR	0.798	0.043	0.135	OOR
1.0e6		6.007	6.411	8.78	OOR	15.803	8.816	7.199	OOR	0.062	0.008	0.202	OOR	0.281	0.033	0.279	OOR	0.945	0.263	0.913	OOR	0.444	0.721	0.592	OOR	0.171	0.1	0.252	OOR	0.343	0.493	0.588	OOR	0.46	0.613	0.371	OOR	0.32	0.362	0.171	OOR	0.242	0.399	0.327	OOR
4.1e6		0.751	0.245	1.767	OOR	3.783	1.836	0	OOR	0.11	0.15	0.09	OOR	0.166	0	0	OOR	0.075	0.161	0.201	OOR	0.163	0	0.195	OOR	0.037	0.216	0.219	OOR	0.14	0.109	0.056	OOR	0.112	0.157	0.059	OOR	0	0.059	0	OOR	0.113	0.06	0.127	OOR
1.6e7		0.088	0.688	0.426	OOR	0.843	0.442	0.62	OOR	0.413	0.233	0.231	OOR	0.178	0.094	0.416	OOR	0.198	0	0	OOR	0.147	0	0	OOR	0.198	0.241	0.126	OOR	0.202	0.029	0.284	OOR	0.005	0.393	0	OOR	0.555	0.197	0	OOR	0.232	0.014	0	OOR
H3 Singapore/2016			Reference Plasma				mAb A				mAb B				donor1				donor2				donor3				donor4				donor5				donor6				donor7				donor8
1e3		97.847	115.382	108.054	8.22341	170.131	166.948	163.913	1.86188	81.519	76.824	77.839	3.13785	157.388	136.231	150.286	7.27672	118.295	129.197	120.293	4.73439	152.718	134.216	143.102	6.45532	103.894	74.755	100.474	17.1195	142.793	127.36	127.058	6.79641	112.123	100.105	85.098	13.6618	133.777	120.268	120.248	6.25596	82.511	83.315	82.532	0.553533
4e3		140.151	114.007	119.515	11.0649	170.039	168.129	162.761	2.25986	29.916	28.922	31.169	3.75299	128.624	133.83	119.616	5.64654	153.409	139.736	138.718	5.69888	139.431	125.985	123.326	6.66274	73.391	57.712	60.5	13.0965	112.915	107.948	84.178	15.1057	63.398	69.299	54.31	12.1131	107.361	86.695	117.923	15.2742	72.741	50.123	64.032	18.3121
1.6e4		95.265	71.879	88.485	14.1206	164.581	157.341	150.108	4.59918	7.151	2.942	12.506	OOR	65.736	76.613	61.914	11.2009	118.036	86.985	99.507	15.3898	86.187	89.978	81.151	5.16265	34.38	17.376	21.923	35.8445	57.525	54.866	42.569	15.4468	22.87	23.22	15.986	19.7142	59.409	35.33	64.8	29.5066	26.289	22.929	22.204	9.15492
6.4e4		42.05	35.182	39.159	8.88801	136.237	126.878	117.755	7.27906	0.929	1.492	1.482	OOR	19.772	25.381	19.641	15.1719	61.22	41.725	49.026	19.4431	33.655	43.632	30.157	19.5235	9.473	5.78	6.551	OOR	18.297	17.159	12.971	17.3753	5.688	5.198	4.233	OOR	21.117	11.857	21.348	29.9005	4.359	6.433	5.883	OOR
2.6e5		11.581	9.418	11.572	11.4785	73.769	67.268	62.734	8.16599	0.37	0.286	0.518	OOR	5.211	5.915	4.469	OOR	16.556	12.681	14.749	13.2244	9.102	11.012	8.801	OOR	1.763	0.448	0.451	OOR	4.273	4.26	3.12	OOR	1.328	0.941	0.253	OOR	5.751	2.761	4.774	OOR	1.165	0.952	1.845	OOR
1.0e6		3.478	1.837	2.839	OOR	27.203	21.636	23.35	11.8488	0.488	0.167	0.199	OOR	4.869	0.673	0.323	OOR	4.541	3.51	4.604	OOR	1.246	2.707	2.466	OOR	0.935	0.037	0.184	OOR	0.548	0.571	0.721	OOR	0.177	0.233	0.216	OOR	0.655	0.31	0.7	OOR	0.124	0.343	0.479	OOR
4.1e6		0.523	0.857	0.318	OOR	7.264	5.538	5.654	OOR	0.168	0.417	0.083	OOR	0.299	0.526	0.078	OOR	1.209	0.681	0.898	OOR	0.26	0.414	0.77	OOR	0.341	0.136	0.086	OOR	0.092	0.228	0.168	OOR	0.317	0.197	0.189	OOR	0.785	0.285	1.076	OOR	0.556	0.331	0.249	OOR
1.6e7		0.35	0.013	0.173	OOR	0.561	0.86	1.028	OOR	0.042	0.034	0.405	OOR	0.47	0.199	0.211	OOR	0.156	0.074	0.662	OOR	0.521	0.033	0.143	OOR	0.127	0.122	0.29	OOR	0.506	0.112	0.088	OOR	0.081	0.118	0	OOR	0.113	0.155	0.384	OOR	0.11	0.117	0.168	OOR
H5 Vietnam/2004			Reference Plasma				mAb A				mAb B				donor1				donor2				donor3				donor4				donor5				donor6				donor7				donor8
1e3		114.965	96.609	86.733	14.408	99.922	110.817	100.577	5.88784	0.293	0.084	0.044	OOR	64.413	21.398	36.787	53.3345	88.748	71.294	74.311	11.9421	83.571	46.973	45.998	36.394	86.803	67.377	47.333	29.3814	67.885	70.998	64.747	4.60469	109.284	65.703	68.179	30.1992	97.703	44.026	57.357	42.1153	45.94	33.265	41.263	15.9618
4e3		142.534	94.121	97.929	24.1369	114.547	135.308	110.962	10.9286	0.109	0.132	0	OOR	32.306	19.932	21.09	27.961	43.647	29.106	47.856	24.4708	38.4	58.696	65.296	25.895	61.07	36.321	42.032	27.8837	36.761	36.119	32.513	6.51808	72.764	66.204	66.018	5.62317	58.791	38.527	52.556	20.7751	16.249	11.251	24.015	37.456
1.6e4		79.122	48.245	83.175	27.2221	148.668	112.936	141.932	14.1151	0.078	0.149	0.087	OOR	8.784	5.798	6.154	OOR	47.732	17.083	30.131	48.5984	23.493	24.698	24.702	2.86803	26.367	13.727	15.622	36.7049	10.482	10.354	9.84	OOR	27.708	30.351	23.04	13.6942	21.998	10.262	16.932	35.8975	5.416	2.345	2.68	OOR
6.4e4		48.953	42.654	52.966	10.7864	148.952	142.705	144.433	2.21909	0.109	0.109	0.015	OOR	1.305	0.675	1.06	OOR	15.103	7.138	8.932	40.2092	5.771	6.634	6.196	OOR	7.31	2.976	3.745	OOR	1.732	1.122	1.202	OOR	7.185	6.97	4.945	OOR	4.888	1.558	9.357	OOR	0.119	0.203	0.297	OOR
2.6e5		14.693	11.998	16.166	14.7956	130.773	114.325	108.528	9.78971	0.076	0.071	0.14	OOR	0.206	0.175	0.137	OOR	3.588	0.772	2.208	OOR	0.723	1.048	1.229	OOR	0.759	0.24	0.251	OOR	0.419	0.459	0.219	OOR	1.088	1.055	0.542	OOR	0.84	0.295	0.405	OOR	1.093	0.071	0.174	OOR
1.0e6		2.682	3.338	3.452	OOR	75.38	59.976	55.394	16.4665	0.046	0.008	0.059	OOR	0.101	0.202	0.016	OOR	0.67	0.423	0.341	OOR	0.14	0.197	0.006	OOR	0.261	0.066	0	OOR	0.057	0.099	0.07	OOR	0.217	0.173	0.209	OOR	0.058	0.048	0.199	OOR	0.048	0.105	0.223	OOR
4.1e6		0.54	0.617	0.467	OOR	24.824	19.043	15.757	23.0965	0.112	0	0.075	OOR	0.088	0.034	0.123	OOR	0.066	0.105	0.094	OOR	0.112	0.129	0.081	OOR	0.113	0.173	0.04	OOR	0.024	0.048	0.231	OOR	0.023	0.098	0.169	OOR	0.238	0.175	0.148	OOR	0.282	0.469	0.048	OOR
1.6e7		0.39	0.216	0.127	OOR	5.768	4.82	4.38	OOR	0.003	0.098	0.046	OOR	0	0.242	0.084	OOR	0.069	0.046	0.228	OOR	0.073	0.095	0.163	OOR	0.002	0.117	0.463	OOR	0.001	0.005	0.018	OOR	0	0.032	0.087	OOR	0.054	0	0.21	OOR	0.232	0.137	0.079	OOR
H7 Shanghai/2013			Reference Plasma				mAb A				mAb B				donor1				donor2				donor3				donor4				donor5				donor6				donor7				donor8
1e3		95.126	115.186	98.938	10.3345	0.221	0.213	0.108	OOR	0.057	0	0.037	OOR	24.913	8.773	21.179	11.4568	103.364	70.549	104.029	20.6596	75.072	40.455	59.584	29.7075	91.008	73.829	77.188	11.2859	33.67	49.674	50.705	21.376	92.795	83.647	85.704	5.49232	49.77	9.15	47.698	64.3718	35.815	49.148	52.58	19.317
4e3		113.727	84.206	97.695	14.9973	0.4	0.136	1.505	OOR	0.031	0.093	0.069	OOR	1.512	6.09	5.726	OOR	81.362	58.4	81.156	17.9226	37.79	10.897	39.604	54.6237	71.389	48.832	60.995	18.6905	18.416	13.693	18.203	15.9055	57.285	66.449	54.445	10.5627	28.525	27.486	43.695	27.2999	25.27	24.637	22.704	5.52296
1.6e4		86.686	75.739	82.876	6.79629	0.13	0.157	0	OOR	0.053	0	0	OOR	0.68	7.294	0.57	OOR	50.426	21.753	46.91	39.3953	16.173	16.952	12.922	OOR	34.563	33.262	29.381	8.32023	3.656	8.017	5.479	OOR	19.166	23.086	17.662	14.0213	14.366	28.862	40.044	46.3827	5.49	1.767	6.269	OOR
6.4e4		34.938	33.607	42.859	13.4696	0.03	0.063	0.009	OOR	0.149	0.093	0	OOR	0.155	0.058	0.048	OOR	16.486	5.554	14.758	47.9099	2.472	7.848	2.266	OOR	12.302	8.795	10.999	OOR	0.654	0.241	0.55	OOR	4.712	4.592	3.274	OOR	0.853	0.774	4.988	OOR	0.282	0.443	0.566	OOR
2.6e5		9.932	9.906	13.043	OOR	0	0.241	0	OOR	0.169	0.065	0	OOR	0.006	0	0.079	OOR	2.956	2.205	2.976	OOR	0.104	0.095	0.036	OOR	1.264	0.609	1.47	OOR	0.045	1.236	0.039	OOR	0.928	0.64	0.147	OOR	0.145	3.059	0.279	OOR	0.083	1.011	0.137	OOR
1.0e6		2.419	2.059	3.095	OOR	0.02	0.03	0.005	OOR	0.056	0.02	0.095	OOR	0.209	0.254	0.262	OOR	0.917	0.232	0.792	OOR	0.163	0.192	0	OOR	0.48	0.093	0.144	OOR	0.148	0.028	0	OOR	0.269	0.216	0.008	OOR	0.185	0	0.019	OOR	0.018	0	0.185	OOR
4.1e6		0.281	0.275	0.466	OOR	0.066	0	0.052	OOR	0.244	0.186	0.031	OOR	0.219	0.092	0	OOR	0.092	0.321	0.05	OOR	0.109	0	0.217	OOR	0.04	0.146	0	OOR	0.127	0.009	0.056	OOR	0.049	0.074	0.243	OOR	0.159	0.004	0	OOR	0.019	0.015	0.212	OOR
1.6e7		0.189	0.144	0.054	OOR	0.013	0.118	0.356	OOR	0.012	0.111	0.296	OOR	0.053	0.04	0.055	OOR	0.056	0	0.357	OOR	0.351	0.047	0.298	OOR	0.275	0.054	0.373	OOR	0.143	0.016	0.074	OOR	0.096	0.044	0	OOR	0	0	0.064	OOR	0.072	0.023	0	OOR
FluB Phuket/2013			Reference Plasma				mAb A				mAb B				donor1				donor2				donor3				donor4				donor5				donor6				donor7				donor8
1e3		111.63	86.435	101.817	12.7047	1.519	2.137	0.61	OOR	54.647	45.028	43.902	12.3393	140.468	130.455	153.515	8.17308	111.006	99.889	117.502	8.13676	127.237	113.272	101.06	16.2157	114.95	109.128	135.651	11.6252	166.072	145.279	127.239	13.2922	138.055	91.591	104.662	21.5022	114.605	109.352	81.181	17.6712	153.027	149.193	126.871	9.87558
4e3		103.103	127.481	94.713	15.698	0.842	0.891	0.263	OOR	28.922	18.531	24.152	21.7917	157.745	158.297	158.207	0.187342	143.641	149.432	114.086	13.9683	149.697	125.619	145.903	9.22034	153.976	156.085	156.607	0.895491	166.618	160.589	157.308	2.92382	152.906	144.441	141.386	4.08082	114.567	141.766	135.866	10.9441	169.074	165.86	152.868	5.27708
1.6e4		150.017	153.161	145.697	2.50453	0.721	0.33	0.355	OOR	9.925	5.501	8.465	28.3061	142.599	148.548	142.567	2.38217	152.327	156.85	155.842	1.53186	157.934	158.426	161.347	1.15862	161.643	155.662	152.962	2.83412	151.398	153.138	147.642	1.86361	116.569	123.479	107.724	6.81246	164.627	149.976	144.912	6.68441	158.263	157.231	157.64	0.329516
6.4e4		142.42	135.587	146.518	3.90241	0.268	0.333	0.137	OOR	2.143	2.165	1.194	OOR	84.168	90.758	81.924	5.36311	164.728	149.734	158.584	4.78025	141.119	150.238	139.172	4.11657	143.545	140.554	131.032	4.72217	102.634	110.942	97.619	6.48691	61.376	63.202	51.175	11.0632	161.107	145.732	158.376	5.28971	122.333	127.852	127.874	2.53355
2.6e5		87.532	86.452	94.078	4.61825	0.28	0.041	0.042	OOR	0.421	0.39	0.513	OOR	30.698	35.125	28.791	10.3034	132.362	118.988	127.109	5.34118	83.668	95.902	84.89	7.64384	83.855	74.682	71.707	8.25043	46.41	49.65	42.959	7.22071	17.196	19.87	12.805	21.458	121.184	99.94	127.533	12.4343	61.186	73.421	61.127	10.853
1.0e6		33.458	35.364	38.843	7.60838	0.156	0.054	0.059	OOR	0.129	0.008	0.033	OOR	7.319	8.921	6.395	OOR	74.03	65.227	64.845	7.63765	28.739	39.003	28.411	18.7914	26.41	24.568	19.763	14.5537	10.111	13.009	11.004	13.0477	4.112	5.351	3.66	OOR	63.318	43.07	62.777	20.4602	16.334	24.45	20.298	19.9324
4.1e6		9.6	8.148	9.86	10.0251	0.228	0.036	0.179	OOR	0.13	0.107	0.079	OOR	0.596	0.864	1.288	OOR	22.851	19.897	18.118	11.7834	7.53	9.942	7.979	OOR	6.866	5.557	5.483	OOR	1.642	3.389	1.387	OOR	0.666	0.881	0.686	OOR	18.062	11.118	19.928	28.361	3.74	5.859	4.856	OOR
1.6e7		1.536	1.346	1.694	OOR	0.102	0.104	0.008	OOR	0.012	0.132	0.028	OOR	0.415	0.612	0.238	OOR	5.981	5.256	4.958	OOR	1.049	3.052	2.277	OOR	1.105	1.028	0.592	OOR	1.095	0.478	0.483	OOR	0.035	0.165	0	OOR	3.566	2.787	4.666	OOR	0.54	0.427	0.625	OOR
FluB Colorado/2017			Reference Plasma				mAb A				mAb B				donor1				donor2				donor3				donor4				donor5				donor6				donor7				donor8
1e3		103.412	112.542	99.061	6.55229	0.421	0.141	0.023	OOR	170.752	169.653	164.237	2.0734	168.456	164.008	164.377	1.49048	152.67	140.86	127.077	9.1362	141.137	147.361	151.52	3.56277	131.152	137.47	137.474	2.69556	161.733	161.906	158.108	1.3355	137.766	147.514	110.349	14.612	159.917	159.216	138.071	8.1465	167.461	167.168	163.507	1.32683
4e3		142.905	133.454	133.761	3.9282	0.501	0.47	0.193	OOR	152.997	156.881	152.479	1.56109	161.257	162.625	158.272	1.38503	125.134	113.494	122.355	5.05209	160.668	162.901	167.842	2.24122	158.122	161.515	151.567	3.21966	137.483	151.51	132.065	7.14992	149.782	162.446	146.257	5.57068	168.076	166.263	164.441	1.09317	155.715	164.262	153.117	3.69765
1.6e4		161.25	159.686	158.819	0.770419	0.377	0.168	0.309	OOR	94.804	83.158	109.159	13.6082	119.855	122.288	121.632	1.03812	158.818	162.296	154.442	2.4827	154.413	162.21	148.814	4.33656	129.188	112.599	111.65	8.37182	80.624	84.104	75.646	5.30555	102.411	111.723	95.645	7.8177	153.375	136.567	149.645	6.02381	108.246	105.044	109.623	2.18263
6.4e4		130.233	127.527	125.565	1.83437	0.177	0.473	0.145	OOR	39.241	43.65	51.49	13.8503	59.79	66.9	62.597	5.67572	127.209	99.259	112.85	12.3572	100.452	111.994	96.339	7.88507	70.116	54.456	50.821	17.5372	26.923	32.934	25.578	13.7539	47.868	50.849	37.802	15.0234	97.118	75.725	95.456	13.3066	49.06	52.43	50.366	3.35676
2.6e5		69.155	70.262	74.446	3.91462	0.233	0.089	0	OOR	10.123	12.807	12.894	13.1922	19.074	22.939	19.346	10.5473	59.239	45.427	54.103	13.1912	41.442	50.142	39.718	12.7664	24.153	14.454	14.504	31.5491	6.154	7.196	6.851	OOR	12.786	13.989	9.305	20.2265	38.744	23.106	41.893	29.0957	14.039	15.618	12.322	11.7808
1.0e6		26.001	24.038	27.561	6.82476	1.364	0.3	2.316	OOR	2.869	1.727	3.58	OOR	4.783	6.418	4.978	OOR	19.953	16.021	16.736	11.9207	12.052	13.348	10.639	11.2788	4.436	3.131	3.19	OOR	0.744	1.476	1.775	OOR	3.03	3.816	2.458	OOR	10.165	5.769	9.06	OOR	2.814	3.654	3.5	OOR
4.1e6		6.431	6.834	6.826	OOR	0.178	0.222	0.143	OOR	0.178	1.164	0.533	OOR	0.178	0.562	0.879	OOR	5.031	5.071	3.837	OOR	2.245	3.724	2.987	OOR	1.173	0.689	0.767	OOR	0.524	0.619	0.481	OOR	0.458	0.559	1.002	OOR	2.428	0.691	2.919	OOR	0.845	0.357	0.947	OOR
1.6e7		1.442	0.901	17.798	OOR	0.299	0.287	0.085	OOR	0.208	0.346	0.429	OOR	0.221	0.285	0.334	OOR	1.021	0.532	0.551	OOR	0.866	0.734	0.46	OOR	0.177	0.331	0.096	OOR	0.291	0.257	0.409	OOR	0.223	0.785	0.144	OOR	0.624	0.284	0.624	OOR	0.409	0.062	0.798	OOR
vaccine 2019			Reference Plasma				mAb A				mAb B				donor1				donor2				donor3				donor4				donor5				donor6				donor7				donor8
1e3		105.2	97.302	99.369	4.07037	58.62	91.514	45.047	36.7253	156.117	164.61	151.305	4.28159	138.312	110.541	132.293	11.4991	148.428	138.271	142.448	3.56878	159.467	131.517	153.167	9.9025	140.723	132.215	133.164	3.44422	115.813	121.538	103.748	7.98713	140.374	136.28	125.145	5.88437	128.788	111.706	120.226	7.1033	157.457	157.489	153.561	1.44629
4e3		146.799	149.982	102.754	19.8202	71.198	68.406	40.662	28.0948	154.645	161.303	145.942	5.00324	108.711	110.694	106.588	1.88967	116.158	95.873	128.382	14.4709	151.659	124.679	148.565	10.4247	109.965	79.421	101.901	16.3023	128.135	143.104	101.449	16.985	105.208	122.293	95.754	12.4834	125.797	153.811	110.663	16.8283	143.137	149.84	140.522	3.32605
1.6e4		128.444	109.074	120.034	8.14953	35.852	37.862	32.935	6.96877	126.832	121.271	130.015	3.51126	97.245	112.403	89.755	11.5613	133.042	138.682	134.728	2.13679	122.328	130.354	120.638	4.17142	87.087	71.669	71.556	11.6378	66.823	66.957	58.39	7.66186	51.629	65.438	44.515	19.7519	106.028	107.407	117.291	5.57267	99.153	103.653	108.179	4.35359
6.4e4		77.537	84.151	75.779	5.57696	13.698	14.289	12.025	8.80462	81.906	92.458	81.798	7.17157	46.124	60.546	40.291	21.2844	105.601	94.899	92.337	7.20809	74.614	87.465	72.441	10.387	60.084	53.123	41.531	18.1707	24.17	32.251	22.764	19.3974	17.683	18.204	11.918	21.8925	76.509	58.699	69.383	13.1443	48.437	61.093	53.683	11.688
2.6e5		31.338	29.051	32.03	5.06078	2.263	3.485	1.078	OOR	31.577	39.988	32.007	13.7204	13.122	15.621	11.116	16.9873	51.353	41.91	42.236	11.8679	35.98	41.235	37.656	7.01042	17.303	15.267	9.563	28.5684	4.652	7.066	4.805	OOR	2.721	5.033	1.463	OOR	27.291	19.146	25.094	17.6734	18.417	30.383	21.591	26.4192
1.0e6		7.42	9.112	7.968	OOR	0.398	0.285	0.345	OOR	8.245	10.828	7.397	OOR	4.261	5.483	3.181	OOR	15.273	12.525	10.902	17.1279	10.677	18.114	11.574	30.1722	3.804	4.044	1.279	OOR	1.077	1.252	0.792	OOR	0.319	0.741	0.359	OOR	5.678	3.909	6.111	OOR	4.079	6.449	4.981	OOR
4.1e6		0.96	1.105	0.56	OOR	0.218	0.144	1.083	OOR	0.054	1.128	0.669	OOR	0.507	0.432	0.399	OOR	3.017	3.511	3.892	OOR	1.645	3.822	2.556	OOR	0.65	0.588	0.509	OOR	0.169	0.392	0.218	OOR	0.22	0.364	0.151	OOR	0.813	0.498	0.764	OOR	0.954	0.771	1.044	OOR
1.6e7		0.142	0.42	0.19	OOR	0.141	0.174	0.152	OOR	0.364	0.544	0.774	OOR	0.024	0.357	0.456	OOR	0.628	0.699	0.418	OOR	0.549	0.792	0.698	OOR	0.204	0.32	0.392	OOR	0.139	0.2	0.304	OOR	0.042	0.394	0.324	OOR	0	0.46	2.324	OOR	0.237	0.44	0.166	OOR
		OOR indicates values below the lower level of quantitation of 10.
		purple if CV > 30%
		Values in red are the titers where signal is greater or equal than the LLOQ of 10.
		Hook effect on low dilution points of titrations and all CV values are shown in grey
B) IC50 values
			H1 Michigan/2015				H2 Japan/1957				H3 Singapore/2016				H5 Vietnam/2004				H7 Shanghai/2013				FluB Phuket/2013				FluB Colorado/2017				vaccine 2019
		Plate 4	Plate 5	Plate 8	%CV	Plate 4	Plate 5	Plate 8	%CV	Plate 4	Plate 5	Plate 8	%CV	Plate 4	Plate 5	Plate 8	%CV	Plate 4	Plate 5	Plate 8	%CV	Plate 4	Plate 5	Plate 8	%CV	Plate 4	Plate 5	Plate 8	%CV	Plate 4	Plate 5	Plate 8	%CV
Reference plasma		1.0128e-05	8.36776e-06	7.13036e-06	17.635	1.41391e-05	1.25263e-05	1.18257e-05	9.24601	4.54527e-05	4.05675e-05	3.36301e-05	14.8956	5.5663e-05	1.92411e-05	1.43752e-05	75.8218	3.16588e-05	3.67257e-05	1.93383e-05	30.5815	3.09146e-06	3.2831e-06	2.51213e-06	13.5507	4.46154e-06	5.70968e-06	3.76139e-06	21.2503	1.50216e-05	1.36344e-05	1.43716e-05	4.83921
mAb A		0.085692	0.0918601	0.131607	24.1817	0.242656	0.524658	0.481755	36.4953	0.147088	0.170712	0.19094	12.9423	0.029676	0.0339308	0.0301064	7.49802	≥ 1/1000x	≥ 1/1000x	≥ 1/1000x	NA	≥ 1/1000x	≥ 1/1000x	≥ 1/1000x	NA	≥ 1/1000x	≥ 1/1000x	≥ 1/1000x	NA	3.79694	3.58642	0.929811	57.6688
mAb B		≥ 1/1000x	≥ 1/1000x	≥ 1/1000x	NA	≥ 1/1000x	≥ 1/1000x	≥ 1/1000x	NA	0.356589	0.17879	0.271551	33.0616	≥ 1/1000x	≥ 1/1000x	≥ 1/1000x	NA	≥ 1/1000x	≥ 1/1000x	≥ 1/1000x	NA	0.193027	0.54591	0.164	70.627	0.0270046	0.0297678	0.0173924	26.2761	0.0076609	0.00765324	0.0066881	7.62807
Donor 1		2.6065e-05	2.41258e-05	2.57761e-05	4.13156	0.00059713	0.00017354	0.00037949	55.2503	9.10227e-05	5.36412e-05	9.67785e-05	29.1017	0.000356366	9.33891e-05	0.000261902	56.1569	≥ 1/1000x	≥ 1/1000x	≥ 1/1000x	NA	1.44484e-05	1.25367e-05	1.4138e-05	7.48455	2.85294e-05	2.34315e-05	2.52817e-05	10.0229	3.0405e-05	1.41379e-05	3.40522e-05	40.4708
Donor 2		2.34971e-06	3.08721e-06	2.9522e-06	14.0421	2.20001e-05	2.14862e-05	2.55999e-05	9.73343	2.66507e-05	3.36429e-05	3.68391e-05	16.0935	5.83819e-05	0.00243236	0.000218677	146.906	6.99469e-05	0.00010715	9.13507e-05	20.8664	1.34889e-06	1.32928e-06	1.36107e-06	1.19121	5.66985e-06	8.59961e-06	4.59206e-06	32.9857	6.88015e-06	8.42366e-06	8.30649e-06	10.9188
Donor 3		1.24116e-05	9.57204e-06	8.01563e-06	22.2905	5.36054e-05	4.31849e-05	3.87613e-05	16.8672	5.20863e-05	3.36508e-05	5.43572e-05	24.3184	0.000148772	0.000116473	6.33057e-05	39.4054	0.000374984	0.003	0.000182613	132.732	3.41356e-06	2.85266e-06	3.3859e-06	9.82649	1.0568e-05	8.26068e-06	1.27755e-05	21.4301	1.88224e-05	8.09206e-06	1.76145e-05	39.5985
Donor 4		4.88408e-05	6.03269e-05	6.24651e-05	12.8072	0.000140063	9.47546e-05	0.000135168	20.1627	0.000153802	0.000131184	0.000267574	39.6855	0.000157696	0.000393043	9.07269e-05	74.2585	0.000107582	0.000149707	0.000106487	20.3228	3.58834e-06	4.13439e-06	4.54759e-06	11.7639	2.12701e-05	3.63588e-05	3.36457e-05	26.4372	3.67322e-05	5.52053e-05	7.20189e-05	32.2949
Donor 5		3.21966e-05	2.50967e-05	3.55122e-05	17.2009	9.7115e-05	0.000394916	0.000200748	65.4654	0.000100444	8.23437e-05	0.000207338	51.9441	0.000305571	0.000368816	0.000379854	11.4062	0.00025696	0.003	0.00127411	91.8126	1.00548e-05	8.21585e-06	1.03675e-05	12.1784	6.81174e-05	5.88471e-05	7.48624e-05	11.952	0.000105825	8.71144e-05	5.11893e-05	34.1208
Donor 6		5.60586e-05	6.14501e-05	8.12354e-05	20.0103	6.62332e-05	0.000107267	6.57394e-05	29.8878	0.000326762	0.000165531	0.000204059	36.274	0.000189415	9.79605e-05	7.88582e-05	48.4058	0.000229016	0.000118614	0.000206214	31.5706	2.71755e-05	2.00472e-05	2.90693e-05	18.7073	2.69354e-05	3.81702e-05	5.05387e-05	30.6271	0.000124729	7.05972e-05	0.000115807	27.9837
Donor 7		6.19532e-06	1.3169e-05	7.5113e-06	41.3601	0.00019715	0.000145756	7.42259e-05	44.4006	8.97015e-05	0.000147422	5.82293e-05	45.9471	0.000259507	0.000108171	9.15156e-05	60.4693	0.000239082	2.3008e-05	3.42618e-05	123.129	1.60756e-06	2.12698e-06	1.22358e-06	27.4333	1.13049e-05	2.02798e-05	1.20593e-05	34.2191	1.14894e-05	3.79319e-05	1.15654e-05	74.9903
Donor 8		9.71742e-05	9.68835e-05	8.88713e-05	4.99632	9.68394e-05	0.000348935	8.44513e-05	84.4463	9.44841e-05	0.000309377	0.000126991	65.459	0.0018238	0.00065627	0.000224144	91.8036	0.000165245	0.000258053	0.000539318	60.7058	6.82494e-06	5.09925e-06	5.47056e-06	15.6653	3.79377e-05	3.96847e-05	3.46501e-05	6.83055	3.9974e-05	3.16869e-05	2.95108e-05	16.3712
