## Supplemental Table 3 for "Adaption of a Conventional ELISA to a 96-well ELISA-Array for Measuring the Antibody Responses to Influenza virus proteins, viruses and vaccines"

### Sheet: Supp Table S3 robustness
A) Plate values
		Plate 4	Plate 2		%CV	Plate 4	Plate 2		%CV	Plate 4	Plate 2		%CV	Plate 4	Plate 2		%CV	Plate 4	Plate 2		%CV	Plate 4	Plate 2		%CV	Plate 4	Plate 2		%CV	Plate 4	Plate 2		%CV	Plate 4	Plate 2		%CV	Plate 4	Plate 2		%CV	Plate 4	Plate 2		%CV
H1 Michigan/2015			Reference Plasma				mAb A				mAb B				donor1				donor2				donor3				donor4				donor5				donor6				donor7				donor8
1e3		124.497	103.667		12.9109	133.358	103.373		17.9128	0.071	0.111		OOR	155.703	145.292		4.89157	103.545	116.61		8.39259	136.937	134.377		1.33439	134.485	147.173		6.37068	149.766	158.4		3.96225	132.84	149.577		8.38111	138.428	145.406		3.47681	143.163	156.395		6.24683
4e3		156.214	142.581		6.45258	154.757	137.64		8.27884	0.052	0.229		OOR	153.87	153.536		0.153656	133.09	133.775		0.363006	154.906	158.189		1.48289	134.041	135.314		0.668372	147.091	152.728		2.65891	121.246	123.461		1.2801	149.817	159.227		4.3061	112.241	121.443		5.56888
1.6e4		141.647	132.333		4.80764	130.906	154.432		11.6601	0.046	0.082		OOR	114.159	119.707		3.35494	154.781	152.399		1.09664	142.583	145.568		1.46501	88.358	80.326		6.73387	103.64	105.305		1.12693	71.798	67.937		3.9076	150.213	151.317		0.51779	60.007	63.128		3.58449
6.4e4		97.303	101.113		2.71558	128.875	147.574		9.56574	0.13	0.034		OOR	58.087	61.833		4.41765	151.116	145.989		2.44044	89.953	91.298		1.04944	35.805	27.153		19.4348	48.142	45.588		3.85352	25.628	20.952		14.1968	114.347	102.225		7.91566	16.747	18.032		5.22518
2.6e5		46.438	48.385		2.9038	86.958	88.373		1.14133	0	0.098		OOR	17.374	16.805		2.35433	101.31	99.892		0.996687	32.696	38.055		10.7119	8.626	7.346		OOR	12.664	13.865		6.40232	5.215	5.442		OOR	57.213	48.813		11.2042	3.996	4.357		OOR
1.0e6		11.452	13.238		10.23	34.665	43.008		15.1903	0	0.063		OOR	4.189	4.139		OOR	44.978	41.873		5.05594	7.968	10.671		20.5087	1.525	1.065		OOR	2.194	2.976		OOR	0.176	0.049		OOR	15.955	12.277		18.424	0.21	0.107		OOR
4.1e6		1.736	0.933		OOR	8.873	10.202		9.85316	0.315	0.225		OOR	0	0.954		OOR	11.841	9.941		12.3359	0.181	1.319		OOR	0.493	0		OOR	0.328	0.141		OOR	0.122	0.051		OOR	3.825	1.746		OOR	0.061	0		OOR
1.6e7		0.438	0.145		OOR	0.741	1.493		OOR	0.213	0.16		OOR	0.559	0.114		OOR	2.571	1.603		OOR	1.11	0.41		OOR	0.003	0.111		OOR	0.233	0		OOR	0.043	0		OOR	0.06	0		OOR	0.212	0.304		OOR
H2 Japan/1957			Reference Plasma				mAb A				mAb B				donor1				donor2				donor3				donor4				donor5				donor6				donor7				donor8
1e3		110.678	129.429		11.0442	162.547	157.233		2.35009	0.107	0		OOR	67.386	65.785		1.70019	74.896	52.451		24.9256	107.548	101.634		3.99827	92.011	103.199		8.10523	99.422	135.312		21.6228	107.821	118.607		6.73667	105.995	114.183		5.25919	75.434	96.624		17.4169
4e3		142.325	145.573		1.59548	162.407	149.339		5.92821	0.09	0		OOR	24.731	25.352		1.75354	69.982	78.506		8.11834	80.052	101.58		16.762	67.271	64.42		3.06165	81.763	87.94		5.14758	82.996	99.673		12.9112	69.945	72.089		2.13475	75.621	73.681		1.8376
1.6e4		120.794	111.71		5.52537	149.965	149.683		0.133092	0.134	0.061		OOR	5.151	5.568		OOR	66.104	64.455		1.78619	60.408	61.156		0.870185	26.506	22.062		12.9401	35.986	38.432		4.64829	53.786	50.648		4.24938	28.65	26.484		5.55589	27.315	29.277		4.90297
6.4e4		78.889	80.006		0.994164	103.531	107		2.33025	0	0.116		OOR	1.1	0.704		OOR	24.598	22.168		7.34837	19.515	18.031		5.58966	6.343	4.013		OOR	8.996	9.076		OOR	17.326	12.834		21.0632	7.759	5.701		OOR	5.544	6.835		OOR
2.6e5		30.196	32.721		5.67556	60.449	55.281		6.31526	0.19	0.061		OOR	0.068	0.379		OOR	5.547	5.166		OOR	3.947	4.911		OOR	0.048	0.28		OOR	0.012	0.847		OOR	2.258	2.693		OOR	0.696	0.918		OOR	0.798	1.367		OOR
1.0e6		6.007	8.024		OOR	15.803	20.265		17.4953	0.062	0.033		OOR	0.281	0.053		OOR	0.945	0.073		OOR	0.444	0.46		OOR	0.171	0.14		OOR	0.343	0.261		OOR	0.46	0.144		OOR	0.32	0.108		OOR	0.242	0.136		OOR
4.1e6		0.751	1.997		OOR	3.783	5.197		OOR	0.11	0.095		OOR	0.166	0		OOR	0.075	0.199		OOR	0.163	0.225		OOR	0.037	0.105		OOR	0.14	0.206		OOR	0.112	0		OOR	0	0.003		OOR	0.113	0.092		OOR
1.6e7		0.088	0.071		OOR	0.843	0.521		OOR	0.413	0.02		OOR	0.178	0.091		OOR	0.198	0.155		OOR	0.147	0.017		OOR	0.198	0		OOR	0.202	0.063		OOR	0.005	0		OOR	0.555	0.245		OOR	0.232	0		OOR
H3 Singapore/2016			Reference Plasma				mAb A				mAb B				donor1				donor2				donor3				donor4				donor5				donor6				donor7				donor8
1e3		97.847	114.46		11.0662	170.131	171.876		0.721565	81.519	85.1		3.03945	157.388	157.492		0.0467093	118.295	106.267		7.57482	152.718	146.911		2.74084	103.894	108.371		2.9828	142.793	153.591		5.15233	112.123	114.391		1.416	133.777	145.059		5.72206	82.511	81.37		0.984628
4e3		140.151	124.668		8.26839	170.039	170.336		0.1234	29.916	31.54		3.73712	128.624	128.003		0.342219	153.409	146.892		3.06906	139.431	139.582		0.0765363	73.391	72.525		0.839325	112.915	114.712		1.11645	63.398	61.334		2.34017	107.361	106.553		0.534179	72.741	72.855		0.110731
1.6e4		95.265	89.064		4.75755	164.581	163.731		0.36614	7.151	7.755		OOR	65.736	68.846		3.26805	118.036	113.659		2.67162	86.187	91.321		4.09028	34.38	27.391		16.0009	57.525	57.559		0.041781	22.87	21.011		5.99126	59.409	59.814		0.480408	26.289	26.137		0.410026
6.4e4		42.05	45.393		5.40663	136.237	140.403		2.1297	0.929	1.331		OOR	19.772	22.219		8.24124	61.22	55.574		6.83652	33.655	36.779		6.27254	9.473	6.199		OOR	18.297	15.118		13.4544	5.688	4.79		OOR	21.117	15.806		20.342	4.359	5.513		OOR
2.6e5		11.581	12.438		5.04593	73.769	79.125		4.9541	0.37	0.465		OOR	5.211	5.053		OOR	16.556	16.483		0.312472	9.102	8.233		OOR	1.763	0.97		OOR	4.273	3.917		OOR	1.328	0.774		OOR	5.751	4.402		OOR	1.165	0.864		OOR
1.0e6		3.478	3.094		OOR	27.203	31.283		9.86559	0.488	0.23		OOR	4.869	0.702		OOR	4.541	4.605		OOR	1.246	1.735		OOR	0.935	0.314		OOR	0.548	0.301		OOR	0.177	0.006		OOR	0.655	0.135		OOR	0.124	0.23		OOR
4.1e6		0.523	0		OOR	7.264	7.827		OOR	0.168	0.293		OOR	0.299	0.334		OOR	1.209	0.585		OOR	0.26	0.7		OOR	0.341	0		OOR	0.092	0.279		OOR	0.317	0.293		OOR	0.785	0.304		OOR	0.556	0.011		OOR
1.6e7		0.35	0.053		OOR	0.561	0.6		OOR	0.042	0.07		OOR	0.47	0.046		OOR	0.156	0.151		OOR	0.521	0.494		OOR	0.127	0.069		OOR	0.506	0		OOR	0.081	0		OOR	0.113	0.205		OOR	0.11	0.136		OOR
H5 Vietnam/2004			Reference Plasma				mAb A				mAb B				donor1				donor2				donor3				donor4				donor5				donor6				donor7				donor8
1e3		114.965	120.036		3.05168	99.922	142.306		24.7453	0.293	0.159		OOR	64.413	61.704		3.03774	88.748	62.825		24.1868	83.571	101.693		13.8334	86.803	91.965		4.0836	67.885	77.285		9.15727	109.284	120.467		6.8836	97.703	92.302		4.01998	45.94	57.038		15.2411
4e3		142.534	129.508		6.77158	114.547	138.834		13.5555	0.109	0.036		OOR	32.306	33.092		1.6997	43.647	41.11		4.23311	38.4	58.696		29.5613	61.07	60.946		0.143721	36.761	38.68		3.59735	72.764	71.741		1.00117	58.791	59.875		1.29187	16.249	17.747		6.23159
1.6e4		79.122	82.664		3.09615	148.668	151.822		1.48439	0.078	0.031		OOR	8.784	8.568		OOR	47.732	41.851		9.28412	23.493	24.698		3.53619	26.367	20.656		17.1758	10.482	9.207		9.15802	27.708	26.663		2.71809	21.998	15.946		22.5565	5.416	3.27		OOR
6.4e4		48.953	54.451		7.51939	148.952	149.869		0.433984	0.109	0.208		OOR	1.305	2.17		OOR	15.103	13.28		9.08329	5.771	6.634		OOR	7.31	4.52		OOR	1.732	1.888		OOR	7.185	6.355		OOR	4.888	2.846		OOR	0.119	0.483		OOR
2.6e5		14.693	14.549		0.696419	130.773	138.217		3.91368	0.076	0.089		OOR	0.206	0.198		OOR	3.588	1.848		OOR	0.723	1.048		OOR	0.759	0.713		OOR	0.419	0.29		OOR	1.088	0.858		OOR	0.84	0.637		OOR	1.093	0		OOR
1.0e6		2.682	3.12		OOR	75.38	79.618		3.86678	0.046	0.031		OOR	0.101	0.134		OOR	0.67	0.419		OOR	0.14	0.197		OOR	0.261	0.172		OOR	0.057	0.185		OOR	0.217	0.057		OOR	0.058	0.051		OOR	0.048	0		OOR
4.1e6		0.54	0		OOR	24.824	29.044		11.0789	0.112	0.261		OOR	0.088	0.01		OOR	0.066	0.167		OOR	0.112	0.129		OOR	0.113	0.019		OOR	0.024	0.122		OOR	0.023	0.051		OOR	0.238	0		OOR	0.282	0		OOR
1.6e7		0.39	0.019		OOR	5.768	7.047		OOR	0.003	0		OOR	0	0.036		OOR	0.069	0.983		OOR	0.073	0.095		OOR	0.002	0.38		OOR	0.001	0		OOR	0	0		OOR	0.054	0.044		OOR	0.232	0.033		OOR
H7 Shanghai/2013			Reference Plasma				mAb A				mAb B				donor1				donor2				donor3				donor4				donor5				donor6				donor7				donor8
1e3		95.126	69.026		22.4859	0.221	0.465		OOR	0.057	0.038		OOR	24.913	27.525		7.04437	103.364	53.332		45.1549	75.072	23.496		73.9991	91.008	72.888		15.6353	33.67	54.99		34.0075	92.795	102.144		6.78237	49.77	48.824		1.35692	35.815	56.141		31.2598
4e3		113.727	95.477		12.337	0.4	0.094		OOR	0.031	0.062		OOR	1.512	2.813		OOR	81.362	72.683		7.96778	37.79	27.023		23.4935	71.389	67.812		3.63406	18.416	16.624		7.23251	57.285	51.141		8.01369	28.525	20.25		23.9931	25.27	18.286		22.6763
1.6e4		86.686	73.742		11.4105	0.13	0.038		OOR	0.053	0.021		OOR	0.68	0.462		OOR	50.426	47.537		4.17062	16.173	9.572		OOR	34.563	30.041		9.89888	3.656	4.914		OOR	19.166	16.304		11.411	14.366	13.955		2.05233	5.49	10.097		OOR
6.4e4		34.938	37.083		4.21195	0.03	0		OOR	0.149	0.079		OOR	0.155	0.178		OOR	16.486	9.641		37.0509	2.472	1.098		OOR	12.302	6.707		OOR	0.654	0.025		OOR	4.712	2.81		OOR	0.853	1.31		OOR	0.282	0.747		OOR
2.6e5		9.932	7.745		OOR	0	0.22		OOR	0.169	0.054		OOR	0.006	0.045		OOR	2.956	1.901		OOR	0.104	0.089		OOR	1.264	1.166		OOR	0.045	0.087		OOR	0.928	0.464		OOR	0.145	1.925		OOR	0.083	0.052		OOR
1.0e6		2.419	2.019		OOR	0.02	0.154		OOR	0.056	0.11		OOR	0.209	0.001		OOR	0.917	0.037		OOR	0.163	0.141		OOR	0.48	0.089		OOR	0.148	0.047		OOR	0.269	0.122		OOR	0.185	0.318		OOR	0.018	0.061		OOR
4.1e6		0.281	0		OOR	0.066	0.183		OOR	0.244	0.085		OOR	0.219	0.217		OOR	0.092	0.019		OOR	0.109	0.188		OOR	0.04	0.09		OOR	0.127	0.035		OOR	0.049	0.011		OOR	0.159	0.023		OOR	0.019	0		OOR
1.6e7		0.189	0.067		OOR	0.013	0.042		OOR	0.012	0.018		OOR	0.053	0		OOR	0.056	0.05		OOR	0.351	1.962		OOR	0.275	0.082		OOR	0.143	0		OOR	0.096	0		OOR	0	0.105		OOR	0.072	0.177		OOR
FluB Phuket/2013			Reference Plasma				mAb A				mAb B				donor1				donor2				donor3				donor4				donor5				donor6				donor7				donor8
1e3		111.63	118.764		4.37902	1.519	3.169		OOR	54.647	58.188		4.4381	140.468	159.555		8.99701	111.006	91.308		13.7693	127.237	50.03		61.5948	114.95	130.291		8.84658	166.072	153.511		5.55847	138.055	139.517		0.744881	114.605	127.178		7.35408	153.027	159.909		3.1101
4e3		103.103	96.118		4.95845	0.842	1.821		OOR	28.922	31.893		6.90887	157.745	162.677		2.17679	143.641	128.886		7.65675	149.697	142.443		3.51157	153.976	163.24		4.13008	166.618	168.348		0.730399	152.906	144.313		4.08868	114.567	140.368		14.3127	169.074	168.571		0.21068
1.6e4		150.017	160.565		4.80296	0.721	0.292		OOR	9.925	9.521		OOR	142.599	148.278		2.76107	152.327	163.282		4.90883	157.934	166.931		3.91661	161.643	163.948		1.00118	151.398	158.542		3.25971	116.569	112.736		2.36396	164.627	162.551		0.897343	158.263	163.62		2.35363
6.4e4		142.42	150.945		4.10961	0.268	0.158		OOR	2.143	2.252		OOR	84.168	86.866		2.23087	164.728	162.138		1.12059	141.119	145.07		1.9524	143.545	136.017		3.80817	102.634	99.936		1.88357	61.376	54.76		8.05645	161.107	157.823		1.45621	122.333	131.54		5.12881
2.6e5		87.532	90.934		2.69584	0.28	0.359		OOR	0.421	0.398		OOR	30.698	30.901		0.466055	132.362	128.021		2.35772	83.668	89.222		4.54309	83.855	77.431		5.63279	46.41	43.887		3.95147	17.196	14.984		9.72107	121.184	115.542		3.37056	61.186	63.223		2.31555
1.0e6		33.458	33.903		0.934257	0.156	0.252		OOR	0.129	0.064		OOR	7.319	8.076		OOR	74.03	72.943		1.04594	28.739	32.542		8.77638	26.41	19.584		20.9884	10.111	10.766		4.43699	4.112	2.776		OOR	63.318	53.821		11.4657	16.334	19.127		11.1387
4.1e6		9.6	10.034		3.12605	0.228	0.021		OOR	0.13	0.39		OOR	0.596	1.739		OOR	22.851	21.176		5.38035	7.53	8.216		OOR	6.866	6.033		OOR	1.642	1.881		OOR	0.666	0.886		OOR	18.062	14.261		16.6303	3.74	3.682		OOR
1.6e7		1.536	1.885		OOR	0.102	0		OOR	0.012	0.153		OOR	0.415	0.16		OOR	5.981	4.364		OOR	1.049	1.183		OOR	1.105	0.501		OOR	1.095	1.656		OOR	0.035	0		OOR	3.566	4.052		OOR	0.54	0.982		OOR
FluB Colorado/2017			Reference Plasma				mAb A				mAb B				donor1				donor2				donor3				donor4				donor5				donor6				donor7				donor8
1e3		103.412	98.159		3.68548	0.421	1.383		OOR	170.752	173.016		0.931378	168.456	168.38		0.0319088	152.67	111.626		21.9621	141.137	99.011		24.8077	131.152	159.388		13.744	161.733	168.876		3.05549	137.766	132.861		2.5632	159.917	166.479		2.84319	167.461	168.669		0.508247
4e3		142.905	123.729		10.1709	0.501	0.632		OOR	152.997	156.639		1.66343	161.257	163.077		0.793586	125.134	143.003		9.4245	160.668	170.255		4.09705	158.122	165.032		3.02401	137.483	143.208		2.88444	149.782	152.838		1.42814	168.076	168.751		0.283408	155.715	160.482		2.13207
1.6e4		161.25	165.439		1.81339	0.377	0.528		OOR	94.804	98.917		3.0026	119.855	123.15		1.91759	158.818	160.409		0.704832	154.413	153.538		0.401829	129.188	122.406		3.81217	80.624	79.379		1.10041	102.411	100.183		1.55526	153.375	154.852		0.67768	108.246	115.398		4.52257
6.4e4		130.233	137.96		4.07454	0.177	0.115		OOR	39.241	38.899		0.618967	59.79	63.086		3.79346	127.209	124.377		1.59192	100.452	105.894		3.72973	70.116	54.792		17.3499	26.923	24.146		7.69013	47.868	41.364		10.308	97.118	88.523		6.54767	49.06	47.748		1.91663
2.6e5		69.155	72.718		3.55166	0.233	0.372		OOR	10.123	11.815		10.9073	19.074	21.578		8.71099	59.239	56.034		3.93202	41.442	44.96		5.7582	24.153	18.272		19.604	6.154	7.232		OOR	12.786	10.023		17.1313	38.744	30.662		16.4678	14.039	13.847		0.973711
1.0e6		26.001	26.076		0.203672	1.364	0.029		OOR	2.869	3.478		OOR	4.783	6.151		OOR	19.953	18.568		5.08472	12.052	12.809		4.30618	4.436	3.513		OOR	0.744	0.993		OOR	3.03	1.843		OOR	10.165	7.384		22.4111	2.814	3.287		OOR
4.1e6		6.431	6.545		OOR	0.178	0.339		OOR	0.178	0.013		OOR	0.178	0.443		OOR	5.031	4.636		OOR	2.245	3.649		OOR	1.173	0.091		OOR	0.524	0.273		OOR	0.458	0.491		OOR	2.428	1.134		OOR	0.845	0.099		OOR
1.6e7		1.442	0.726		OOR	0.299	0.06		OOR	0.208	0.147		OOR	0.221	0.061		OOR	1.021	0.678		OOR	0.866	0.588		OOR	0.177	0.08		OOR	0.291	0		OOR	0.223	0.057		OOR	0.624	0.031		OOR	0.409	0.628		OOR
vaccine 2019			Reference Plasma				mAb A				mAb B				donor1				donor2				donor3				donor4				donor5				donor6				donor7				donor8
1e3		105.2	114.373		5.90809	58.62	102.593		38.5746	156.117	164.213		3.57427	138.312	136.62		0.870342	148.428	139.761		4.25311	159.467	157.1		1.05742	140.723	133.622		3.66048	115.813	108.87		4.37011	140.374	144.365		1.98221	128.788	115.544		7.66574	157.457	155.414		0.92346
4e3		146.799	146.518		0.135483	71.198	68.741		2.48303	154.645	160.204		2.49695	108.711	104.613		2.71673	116.158	105.71		6.65968	151.659	153.636		0.915803	109.965	103.196		4.49088	128.135	131.273		1.71074	105.208	108.658		2.28135	125.797	142.34		8.72514	143.137	145.783		1.29517
1.6e4		128.444	137.203		4.66299	35.852	41.862		10.9368	126.832	146.511		10.1815	97.245	108.653		7.8356	133.042	146.519		6.8176	122.328	123.105		0.447716	87.087	102.293		11.3552	66.823	67.817		1.04406	51.629	52.685		1.43165	106.028	104.424		1.07787	99.153	99.561		0.290367
6.4e4		77.537	87.707		8.70383	13.698	15.674		9.51412	81.906	98.12		12.7371	46.124	53.524		10.5021	105.601	106.618		0.677722	74.614	78.236		3.35118	60.084	48.875		14.5485	24.17	23.748		1.24546	17.683	14.399		14.4763	76.509	67.115		9.24993	48.437	49.545		1.59922
2.6e5		31.338	36.829		11.3918	2.263	4.071		OOR	31.577	37.185		11.5339	13.122	15.14		10.098	51.353	47.921		4.88908	35.98	44.808		15.4536	17.303	16.099		5.09764	4.652	6.695		OOR	2.721	2.603		OOR	27.291	23.03		11.975	18.417	22.135		12.9662
1.0e6		7.42	9.64		OOR	0.398	0.007		OOR	8.245	10.835		19.1971	4.261	4.377		OOR	15.273	15.27		0.0138907	10.677	12.621		11.8003	3.804	4.162		OOR	1.077	1.215		OOR	0.319	0.44		OOR	5.678	5.227		OOR	4.079	5.34		OOR
4.1e6		0.96	0		OOR	0.218	0.149		OOR	0.054	2.893		OOR	0.507	0.187		OOR	3.017	4.366		OOR	1.645	2.808		OOR	0.65	0.132		OOR	0.169	0.343		OOR	0.22	0.134		OOR	0.813	1.974		OOR	0.954	0.741		OOR
1.6e7		0.142	0.351		OOR	0.141	0.219		OOR	0.364	0.412		OOR	0.024	0.112		OOR	0.628	0.762		OOR	0.549	0.838		OOR	0.204	0.08		OOR	0.139	0		OOR	0.042	0		OOR	0	0		OOR	0.237	0.471		OOR
		OOR indicates values below the lower level of quantitation of 10.
		purple if CV > 30%
		Values in red are the titers where signal is greater or equal than the LLOQ of 10.
		Hook effect on low dilution points of titrations and all CV values are shown in grey
B) IC50 values
			H1 Michigan/2015				H2 Japan/1957				H3 Singapore/2016				H5 Vietnam/2004				H7 Shanghai/2013				FluB Phuket/2013				FluB Colorado/2017				vaccine 2019
		Plate 4	Plate 2		%CV	Plate 4	Plate 2		%CV	Plate 4	Plate 2		%CV	Plate 4	Plate 2		%CV	Plate 4	Plate 2		%CV	Plate 4	Plate 2		%CV	Plate 4	Plate 2		%CV	Plate 4	Plate 2		%CV
Reference plasma		1.0128e-05	7.34159e-06		22.5567	1.41391e-05	1.04178e-05		21.4306	4.54527e-05	3.55423e-05		17.304	5.5663e-05	5.16015e-05		5.35479	3.16588e-05	2.62027e-05		13.3353	3.09146e-06	5.23171e-06		36.3656	4.46154e-06	5.23171e-06		11.2366	1.50216e-05	1.13248e-05		19.8432
mAb A		0.085692	0.0883996		2.19947	0.242656	0.213212		9.13421	0.147088	0.118671		15.1219	0.029676	0.0265736		7.79998	≥ 1/1000x	≥ 1/1000x		NA	≥ 1/1000x	≥ 1/1000x		NA	≥ 1/1000x	≥ 1/1000x		NA	3.79694	5.8755		30.3908
mAb B		≥ 1/1000x	≥ 1/1000x		NA	≥ 1/1000x	≥ 1/1000x		NA	0.356589	0.37657		3.85417	≥ 1/1000x	≥ 1/1000x		NA	≥ 1/1000x	≥ 1/1000x		NA	0.193027	0.0257192		108.166	0.0270046	0.0257192		3.44766	0.0076609	0.00565137		21.348
Donor 1		2.6065e-05	1.98884e-05		19.0084	0.00059713	0.000561325		4.371	9.10227e-05	8.71847e-05		3.04575	0.000356366	0.000299179		12.337	≥ 1/1000x	≥ 1/1000x		NA	1.44484e-05	2.64786e-05		41.5696	2.85294e-05	2.64786e-05		5.27255	3.0405e-05	2.23638e-05		21.5507
Donor 2		2.34971e-06	2.35743e-06		0.232135	2.20001e-05	2.75061e-05		15.7286	2.66507e-05	2.77051e-05		2.74309	5.83819e-05	3.97497e-05		26.8516	6.99469e-05	4.73954e-05		27.1792	1.34889e-06	5.73995e-06		87.6011	5.66985e-06	5.73995e-06		0.868855	6.88015e-06	5.71876e-06		13.0364
Donor 3		1.24116e-05	1.23096e-05		0.58394	5.36054e-05	4.77071e-05		8.23331	5.20863e-05	4.26487e-05		14.0884	0.000148772	0.000348327		56.7722	0.000374984	6.56796e-05		99.2645	3.41356e-06	1.06564e-05		72.7998	1.0568e-05	1.06564e-05		0.588504	1.88224e-05	1.61866e-05		10.6476
Donor 4		4.88408e-05	5.71661e-05		11.1066	0.000140063	0.000219056		31.1077	0.000153802	0.000183417		12.4198	0.000157696	0.000186647		11.8902	0.000107582	7.44484e-05		25.742	3.58834e-06	2.71279e-05		108.379	2.12701e-05	2.71279e-05		17.1168	3.67322e-05	2.48226e-05		27.3621
Donor 5		3.21966e-05	3.63918e-05		8.65016	9.7115e-05	0.000205133		50.5415	0.000100444	0.000120586		12.8873	0.000305571	0.000331395		5.73355	0.00025696	0.00256702		115.685	1.00548e-05	7.44966e-05		107.786	6.81174e-05	7.44966e-05		6.32582	0.000105825	8.86925e-05		12.4561
Donor 6		5.60586e-05	8.07407e-05		25.5161	6.62332e-05	8.25515e-05		15.5108	0.000326762	0.000370014		8.77857	0.000189415	0.000270938		25.0438	0.000229016	0.000416841		41.1275	2.71755e-05	2.82956e-05		2.85556	2.69354e-05	2.82956e-05		3.48266	0.000124729	0.000119818		2.83959
Donor 7		6.19532e-06	8.01689e-06		18.126	0.00019715	0.000218207		7.16967	8.97015e-05	0.000136434		29.2256	0.000259507	0.000191924		21.1719	0.000239082	0.003		120.544	1.60756e-06	1.40491e-05		112.38	1.13049e-05	1.40491e-05		15.3067	1.14894e-05	2.6219e-05		55.2416
Donor 8		9.71742e-05	0.000103344		4.35173	9.68394e-05	0.000124388		17.6105	9.44841e-05	9.09502e-05		2.69515	0.0018238	0.000756288		58.5131	0.000165245	0.000818181		93.8953	6.82494e-06	3.48734e-05		95.1273	3.79377e-05	3.48734e-05		5.95191	3.9974e-05	3.80264e-05		3.53119
