## Supplemental Table 4 for "Adaption of a Conventional ELISA to a 96-well ELISA-Array for Measuring the Antibody Responses to Influenza virus proteins, viruses and vaccines"

### Sheet: Supp Table S4 temp stability
A) Plate values
		Plate 5	Plate 6	Plate 7	%CV	Plate 5	Plate 6	Plate 7	%CV	Plate 5	Plate 6	Plate 7	%CV	Plate 5	Plate 6	Plate 7	%CV	Plate 5	Plate 6	Plate 7	%CV	Plate 5	Plate 6	Plate 7	%CV	Plate 5	Plate 6	Plate 7	%CV	Plate 5	Plate 6	Plate 7	%CV	Plate 5	Plate 6	Plate 7	%CV	Plate 5	Plate 6	Plate 7	%CV	Plate 5	Plate 6	Plate 7	%CV
H1 Michigan/2015			Reference Plasma				mAb A				mAb B				donor1				donor2				donor3				donor4				donor5				donor6				donor7				donor8
1e3		119.767	103.822	59.357	33.1939	114.207	92.724	4.418	82.5911	0.061	0.136	0.091	OOR	131.072	145.358	32.654	59.5594	88.273	100.061	56.113	27.9169	116.273	118.192	31.33	55.9888	121.279	80.872	27.834	61.1317	142.533	128.808	51.862	45.3626	144.239	92.568	21.873	71.2413	114.794	129.692	30.052	58.7298	140.843	83.405	12.468	81.4973
4e3		139.436	96.677	44.558	50.7882	125.86	88.034	3.874	86.0214	0.097	0.271	0	OOR	151.868	98.15	23.212	70.9501	140.67	133.303	43.288	51.2721	147.518	116.004	43.832	51.8832	119.442	49.17	18.339	83.152	142.947	94.767	23.375	69.1262	129.242	63.901	12.536	85.3159	153.369	108.56	10.047	80.8734	111.584	41.115	2.589	106.78
1.6e4		129.676	70.458	17.357	77.5029	112.346	44.969	0.145	107.603	0.035	0.045	0.016	OOR	119.046	47.548	4.411	101.575	151.696	101.782	17.967	74.6857	138.743	74.704	7.057	89.5919	64.788	14.638	5.581	112.55	106.954	41.488	5.848	99.7102	74.059	17.047	3.212	119.444	142.095	61.936	3.399	100.701	57.968	10.542	0.063	134.986
6.4e4		95.319	34.441	5.919	100.971	115.836	21.227	0.279	134.483	0.091	0.081	0.08	OOR	64.494	13.455	0.157	130.451	142.388	66.608	6.744	94.5269	94.907	33.487	2.184	108.371	24.259	5.104	1.063	OOR	53.047	11.608	1.367	124.343	28.796	4.697	0.712	OOR	85.585	19.186	0.615	127.167	16.698	1.78	0.138	OOR
2.6e5		42.393	9.579	0.129	OOR	69.025	7.705	0.037	OOR	0.093	0.074	0.02	OOR	18.729	2.846	0	OOR	88.792	20.217	0.706	126.503	42.563	7.373	0.157	OOR	6.482	0.479	0.17	OOR	16.055	3.384	0.048	OOR	6.35	0.563	0.05	OOR	34.797	4.872	0.015	OOR	4.266	0.546	0.187	OOR
1.0e6		11.335	3.517	0.461	OOR	25.43	0.574	0.042	OOR	0.011	0.318	0.08	OOR	5.071	0.582	0.181	OOR	32.195	4.618	1.143	OOR	11.673	0.758	0	OOR	1.1	0.055	0.253	OOR	3.059	0.402	0.046	OOR	0.838	0.371	0.067	OOR	9.529	0.864	0.065	OOR	0.597	0.21	0.408	OOR
4.1e6		2.48	0.238	0.123	OOR	6.545	0.065	0.179	OOR	0.097	0	0	OOR	0	0.147	0.281	OOR	8.433	0.562	0.261	OOR	1.807	0.183	0.088	OOR	0.037	0.029	0.075	OOR	0.343	0.207	0.122	OOR	0.018	0.257	0.043	OOR	1.78	0.056	0.09	OOR	0.314	0.014	0.209	OOR
1.6e7		0.306	0.233	0.334	OOR	1.327	0.184	0.127	OOR	0.13	0.132	0	OOR	0.211	0.042	0.085	OOR	1.394	0.409	0.044	OOR	0.195	0.077	0	OOR	0.24	0.066	0.466	OOR	0.197	0.263	0.123	OOR	0.138	0	0	OOR	0.391	0	0	OOR	0	0.069	0.16	OOR
H2 Japan/1957			Reference Plasma				mAb A				mAb B				donor1				donor2				donor3				donor4				donor5				donor6				donor7				donor8
1e3		123.695	90.69	69.556	28.8288	154.453	52.823	0.163	113.425	0.168	0.009	0.073	OOR	41.839	42.166	32.133	14.7252	37.972	44.894	99.342	55.3419	93.379	52.97	69.32	28.2748	57.014	59.356	44.467	14.9335	122.876	98.402	52.138	39.4169	122.352	81.165	59.308	36.54	67.024	51.75	52.844	14.8939	84.629	68.984	26.889	49.6326
4e3		116.053	96.493	75.354	21.2101	138.749	42.425	0.496	117.06	0.076	0.031	0.002	OOR	28.519	17.471	10.428	48.4903	52.25	76.283	81.044	22.0938	69.698	66.45	38.254	29.7468	49.431	31.237	23.403	38.4926	71.022	57.121	17.136	57.769	91.605	74.395	32.875	45.544	48.953	31.922	16.716	49.5756	49.094	40.403	4.451	75.5783
1.6e4		96.605	68.453	36.356	44.9016	122.266	18.027	0.358	140.514	0.045	0.045	0.077	OOR	6.925	4.106	3.177	OOR	47.427	27.789	27.056	33.8961	57.727	32.259	12.661	66.0418	18.435	8.753	10.925	39.989	38.403	18.061	2.747	90.6267	54.145	29.258	10.274	70.46	16.5	6.003	4.973	OOR	25.142	7.837	1.247	OOR
6.4e4		73.771	43.165	11.901	72.0342	73.577	5.824	0.162	OOR	0.051	0.196	0	OOR	0.641	0.676	0.972	OOR	17.958	10.329	10.143	34.8108	23.423	10.084	1.994	91.4435	4.571	1.34	1.079	OOR	10.315	4.546	0.391	OOR	19.716	7.288	1.087	OOR	4.033	1.283	0.753	OOR	6.896	1.908	0.586	OOR
2.6e5		23.746	12.601	2.599	81.487	32.341	0.809	0.029	OOR	0.107	0.053	0.015	OOR	0.041	0.418	0.239	OOR	3.873	0.16	1.26	OOR	5.554	0.872	0.075	OOR	0.021	0.286	0.055	OOR	2.324	0	0.104	OOR	3.609	1.415	0.079	OOR	0.07	0.167	0.034	OOR	0.043	0.295	0.046	OOR
1.0e6		6.411	2.779	1.093	OOR	8.816	0.22	0.182	OOR	0.008	0.137	0.105	OOR	0.033	0.524	0.349	OOR	0.263	0.695	0.86	OOR	0.721	0	0	OOR	0.1	0.028	0.07	OOR	0.493	0.204	0.401	OOR	0.613	0.461	0.097	OOR	0.362	0.18	0.196	OOR	0.399	0.048	0.727	OOR
4.1e6		0.245	0.205	0.119	OOR	1.836	0.092	0.155	OOR	0.15	0	0.191	OOR	0	0.098	0.101	OOR	0.161	0.219	0	OOR	0	0.097	0.039	OOR	0.216	0.09	0.008	OOR	0.109	0.027	0.08	OOR	0.157	0.256	0.085	OOR	0.059	0.163	0.07	OOR	0.06	0.062	0.222	OOR
1.6e7		0.688	0.457	1.03	OOR	0.442	0	0.13	OOR	0.233	0.106	0	OOR	0.094	0.143	0.015	OOR	0	0.086	0.128	OOR	0	0	0	OOR	0.241	0	0.385	OOR	0.029	0.138	0.005	OOR	0.393	0	0.072	OOR	0.197	0	0.064	OOR	0.014	0.013	0.812	OOR
H3 Singapore/2016			Reference Plasma				mAb A				mAb B				donor1				donor2				donor3				donor4				donor5				donor6				donor7				donor8
1e3		115.382	95.302	55.637	34.2476	166.948	133.037	10.73	79.3379	76.824	18.364	3.073	118.839	136.231	138.111	41.107	52.7539	129.197	95.507	69.562	30.4839	134.216	108.726	75.291	27.8585	74.755	58.721	46.402	23.7111	127.36	57.81	60.268	48.2374	100.105	61.696	32.655	52.1968	120.268	102.832	30.981	55.8795	83.315	76.637	66.864	10.9435
4e3		114.007	73.984	47.128	42.9419	168.129	127.574	0.913	88.2198	28.922	9.533	0.124	OOR	133.83	83.315	10.719	81.4758	139.736	100.391	67.485	35.2782	125.985	96.828	48.626	43.1791	57.712	22.548	22.859	58.8042	107.948	52.025	20.078	74.1071	69.299	25.281	13.171	82.2367	86.695	28.691	11.096	93.828	50.123	35.981	28.704	28.4596
1.6e4		71.879	40.329	21.534	57.0659	157.341	89.134	1.765	94.2448	2.942	1.526	0.216	OOR	76.613	47.21	5.732	82.4627	86.985	67.068	26.812	50.8457	89.978	60.328	15.314	68.0978	17.376	9.075	7.722	45.8882	54.866	16.034	4.566	104.794	23.22	5.571	3.689	OOR	35.33	13.772	4.229	89.6249	22.929	9.653	7.056	OOR
6.4e4		35.182	12.724	5.323	87.6366	126.878	44.885	0.162	112.139	1.492	0.466	0.254	OOR	25.381	13.235	0.721	94.0371	41.725	23.4	6.638	73.3636	43.632	21.025	4.248	86.048	5.78	2.646	0.475	OOR	17.159	2.996	0.973	OOR	5.198	0.375	0.604	OOR	11.857	3.012	0.582	OOR	6.433	2.842	2.98	OOR
2.6e5		9.418	1.549	1.474	OOR	67.268	12.839	0.143	133.305	0.286	0.345	0.135	OOR	5.915	3.77	0.503	OOR	12.681	5.637	1.773	OOR	11.012	3.951	0.79	OOR	0.448	0.82	0.479	OOR	4.26	0.384	0.166	OOR	0.941	0.635	0.715	OOR	2.761	0.858	0.359	OOR	0.952	0.731	0.701	OOR
1.0e6		1.837	0.432	0.422	OOR	21.636	3.676	0.26	OOR	0.167	0.242	0.265	OOR	0.673	1.218	0.207	OOR	3.51	1.493	0.642	OOR	2.707	0.594	0	OOR	0.037	0.054	0.15	OOR	0.571	0	0.058	OOR	0.233	0.141	0.387	OOR	0.31	0.317	0.137	OOR	0.343	0.486	0.255	OOR
4.1e6		0.857	0.315	0.502	OOR	5.538	0.737	0.015	OOR	0.417	0.176	0.143	OOR	0.526	0.336	0.357	OOR	0.681	0.469	0.237	OOR	0.414	0.297	0.68	OOR	0.136	0.317	0.296	OOR	0.228	0.327	0.144	OOR	0.197	0.045	0.38	OOR	0.285	0.917	0.219	OOR	0.331	0	0.869	OOR
1.6e7		0.013	0.077	1.424	OOR	0.86	0.026	0.156	OOR	0.034	0.016	0.093	OOR	0.199	0.081	0.242	OOR	0.074	0.15	0.777	OOR	0.033	0.083	0.194	OOR	0.122	0.144	0.685	OOR	0.112	0.128	0.166	OOR	0.118	0.107	0.059	OOR	0.155	0.084	0	OOR	0.117	0.274	0.238	OOR
H5 Vietnam/2004			Reference Plasma				mAb A				mAb B				donor1				donor2				donor3				donor4				donor5				donor6				donor7				donor8
1e3		96.609	59.165	54.065	33.2125	110.817	137.98	17.157	71.5026	0.084	0.06	0.093	OOR	21.398	41.553	48.436	37.8448	71.294	35.416	45.271	36.5892	46.973	50.077	54.465	7.45331	67.377	46.317	31.399	37.375	70.998	39.108	30.911	45.0548	65.703	60.01	50.839	12.7433	44.026	19.373	29.217	40.1968	33.265	16.936	17.328	41.3887
4e3		94.121	43.001	49.242	44.8922	135.308	135.737	7.553	79.5593	0.132	0.06	0.044	OOR	19.932	16.42	21.807	14.106	29.106	18.095	46.05	45.3037	38.4	58.696	65.296	25.895	36.321	36.296	34.141	3.51675	36.119	20.19	18.621	38.7617	66.204	42.841	23.652	48.1776	38.527	3.224	20.239	85.4428	11.251	3.629	8.06	OOR
1.6e4		48.245	36.139	35.247	18.2075	112.936	97.742	2.865	83.7993	0.149	0.053	0.057	OOR	5.798	4.235	5.646	OOR	17.083	17.325	15.237	6.90146	23.493	24.698	24.702	2.86803	13.727	10.646	10.348	16.1641	10.354	3.818	5.773	OOR	30.351	14.195	8.918	62.6619	10.262	2.957	4.495	OOR	2.345	0.786	1.077	OOR
6.4e4		42.654	15.061	14.799	66.2231	142.705	55.804	0.229	108.399	0.109	0.162	0.026	OOR	0.675	0.756	1.231	OOR	7.138	5.023	6.522	OOR	5.771	6.634	6.196	OOR	2.976	2.738	2.012	OOR	1.122	0.733	0.856	OOR	6.97	2.645	1.6	OOR	1.558	0.109	0.662	OOR	0.203	0.159	0.425	OOR
2.6e5		11.998	4.842	3.281	OOR	114.325	22.495	0.187	132.464	0.071	0.05	0.047	OOR	0.175	0.059	0.302	OOR	0.772	1.074	2.416	OOR	0.723	1.048	1.229	OOR	0.24	0.401	0.505	OOR	0.459	0.165	0.331	OOR	1.055	0.648	0.427	OOR	0.295	0.192	0.144	OOR	0.071	0.168	0.358	OOR
1.0e6		3.338	0.863	0.826	OOR	59.976	5.779	0.241	OOR	0.008	0.062	0.166	OOR	0.202	0.659	0.098	OOR	0.423	0.554	0.417	OOR	0.14	0.197	0.006	OOR	0.066	0.221	0.263	OOR	0.099	0.338	0.02	OOR	0.173	0.484	0.139	OOR	0.048	0.136	0.239	OOR	0.105	0.125	0.155	OOR
4.1e6		0.617	0.366	0.695	OOR	19.043	0.657	0.177	OOR	0	0.028	0	OOR	0.034	0.105	0.386	OOR	0.105	0.062	0.317	OOR	0.112	0.129	0.081	OOR	0.173	0.117	0.32	OOR	0.048	0.13	0.257	OOR	0.098	0.074	0.127	OOR	0.175	0.037	0.479	OOR	0.469	0.558	0.482	OOR
1.6e7		0.216	0.148	0.061	OOR	4.82	0.442	0.122	OOR	0.098	0.048	0.166	OOR	0.242	0.089	0.229	OOR	0.046	0.131	0.407	OOR	0.073	0.095	0.163	OOR	0.117	0.017	0.302	OOR	0.005	0.13	0.216	OOR	0.032	0	0.112	OOR	0	0.097	0	OOR	0.137	0.02	0.044	OOR
H7 Shanghai/2013			Reference Plasma				mAb A				mAb B				donor1				donor2				donor3				donor4				donor5				donor6				donor7				donor8
1e3		115.186	129.637	70.359	29.4201	0.213	0.091	0.36	OOR	0	0	0.122	OOR	8.773	31.809	8.085	OOR	70.549	54.882	28.588	41.3006	40.455	37.885	22.412	29.062	73.829	124.425	44.6	49.8896	49.674	51.113	16.071	50.9058	83.647	103.613	59.738	26.6808	9.15	43.743	23.421	68.3406	49.148	49.869	19.548	43.7771
4e3		84.206	85.702	50.981	26.6585	0.136	0	0.212	OOR	0.093	0	0.112	OOR	6.09	5.235	0.062	OOR	58.4	77.013	27.989	45.4354	10.897	28.551	8.565	68.2822	48.832	64.956	33.202	32.4056	13.693	17.77	10.162	27.4397	66.449	68.512	37.562	30.0903	27.486	23.588	10.659	42.8044	24.637	19.621	4.991	62.1791
1.6e4		75.739	60.552	35.657	35.306	0.157	0.094	0.138	OOR	0	0.1	0.08	OOR	7.294	6.507	0.515	OOR	21.753	50.938	10.299	75.7474	16.952	8.643	6.323	OOR	33.262	37.678	12.551	48.2037	8.017	3.872	0.972	OOR	23.086	24.86	13.968	28.3172	28.862	2.158	3.65	OOR	1.767	14.781	2.709	OOR
6.4e4		33.607	37.023	17.621	35.209	0.063	0	0.049	OOR	0.093	0.067	0.086	OOR	0.058	0.002	0.163	OOR	5.554	15.393	5.599	OOR	7.848	2.893	0.952	OOR	8.795	12.078	1.26	OOR	0.241	0.09	0.365	OOR	4.592	5.851	3.508	OOR	0.774	3.858	0.406	OOR	0.443	0.346	0.135	OOR
2.6e5		9.906	11.601	4.134	OOR	0.241	0.093	0.061	OOR	0.065	0.097	0.048	OOR	0	0.044	0.401	OOR	2.205	8.394	2.175	OOR	0.095	0.142	0	OOR	0.609	2.358	0.697	OOR	1.236	0.02	0.102	OOR	0.64	1.284	0.813	OOR	3.059	0.163	0.069	OOR	1.011	0.164	0.248	OOR
1.0e6		2.059	1.938	1.667	OOR	0.03	0	0.091	OOR	0.02	0.123	0.048	OOR	0.254	0.547	0.04	OOR	0.232	0.693	0.196	OOR	0.192	0	0	OOR	0.093	0.17	0.346	OOR	0.028	0.123	0.103	OOR	0.216	0.294	0.79	OOR	0	0.12	0.083	OOR	0	0.1	0.079	OOR
4.1e6		0.275	0.719	0.775	OOR	0	0	0.184	OOR	0.186	0	0	OOR	0.092	0.011	0.002	OOR	0.321	0.111	0.247	OOR	0	0.088	0.578	OOR	0.146	0	0.15	OOR	0.009	0.034	0.132	OOR	0.074	0.138	0	OOR	0.004	0.243	0.096	OOR	0.015	0.152	0.652	OOR
1.6e7		0.144	0.321	0.688	OOR	0.118	0.193	0.06	OOR	0.111	0.161	0.05	OOR	0.04	0.212	0.083	OOR	0	0.046	0.111	OOR	0.047	0	0.172	OOR	0.054	0.071	0.404	OOR	0.016	0.138	0.199	OOR	0.044	0.008	0.097	OOR	0	0.051	0.782	OOR	0.023	0.237	0	OOR
FluB Phuket/2013			Reference Plasma				mAb A				mAb B				donor1				donor2				donor3				donor4				donor5				donor6				donor7				donor8
1e3		86.435	85.049	91.556	3.90911	2.137	0.664	0.261	OOR	45.028	5.248	1.176	OOR	130.455	114.045	90.113	18.189	99.889	82.758	73.322	15.7847	113.272	77.252	110.034	2.05065	109.128	101.65	105.043	3.55676	145.279	133.247	93.935	21.6286	91.591	89.27	98.917	5.39918	109.352	92.951	99.301	8.22582	149.193	120.422	112.541	15.1452
4e3		127.481	62.612	76.493	38.4389	0.891	0.378	0.357	OOR	18.531	2.161	0.047	OOR	158.297	133.115	50.146	49.7047	149.432	122.571	132.734	10.0527	125.619	130.963	91.824	18.2745	156.085	120.06	71.386	36.6931	160.589	135.12	67.899	39.5095	144.441	120.364	64.574	37.3152	141.766	94.236	85.215	28.3755	165.86	137.041	121.648	15.8591
1.6e4		153.161	87.562	87.734	34.547	0.33	0.084	0.126	OOR	5.501	1.396	0.095	OOR	148.548	111.495	36.175	57.9932	156.85	155.385	78.72	34.2941	158.426	135.386	72.409	36.4754	155.662	149.526	56.029	46.3734	153.138	128.66	50.834	48.1794	123.479	84.436	44.65	46.8178	149.976	123.633	66.339	37.7372	157.231	148.051	36.666	58.8821
6.4e4		135.587	101.625	40.716	51.8866	0.333	0.658	0.167	OOR	2.165	0.157	0.09	OOR	90.758	60.182	8.782	77.8098	149.734	139.187	47.642	50.0468	150.238	118.874	36.154	57.9204	140.554	100.029	7.623	82.3493	110.942	74.453	3.364	86.9498	63.202	34.703	9.437	75.1766	145.732	114.905	24.248	66.5003	127.852	91.66	12.348	76.4404
2.6e5		86.452	56.097	16.889	65.6216	0.041	0.163	0.033	OOR	0.39	0.048	0.06	OOR	35.125	17.59	2.029	90.7377	118.988	83.126	25.852	61.8203	95.902	56.441	18.128	68.437	74.682	42.333	3.017	89.6983	49.65	26.946	2.668	88.9258	19.87	9.797	1.396	OOR	99.94	58.343	11.948	77.5731	73.421	34.401	0.887	100.181
1.0e6		35.364	18.809	4.294	79.7689	0.054	0.108	0.12	OOR	0.008	0.109	0.069	OOR	8.921	4.854	0.134	OOR	65.227	33.67	2.515	92.7589	39.003	18.136	2.842	90.7884	24.568	10.949	0.597	99.8716	13.009	6.741	0.416	OOR	5.351	2.894	0.59	OOR	43.07	17.742	1.429	101.135	24.45	10.026	0.383	104.24
4.1e6		8.148	4.907	1.491	OOR	0.036	0.005	0.202	OOR	0.107	0	0	OOR	0.864	0.553	0.213	OOR	19.897	7.943	0.618	OOR	9.942	5.567	0.504	OOR	5.557	3.137	0.354	OOR	3.389	0.96	0.141	OOR	0.881	0.207	0.146	OOR	11.118	4.936	0.197	OOR	5.859	1.583	0.861	OOR
1.6e7		1.346	0.675	0.913	OOR	0.104	0.127	0.12	OOR	0.132	0.07	0.191	OOR	0.612	0.352	0.148	OOR	5.256	2.907	0.247	OOR	3.052	0.168	0.289	OOR	1.028	0.66	0.42	OOR	0.478	0.249	0.135	OOR	0.165	0.079	0	OOR	2.787	0.737	0.08	OOR	0.427	0.176	0.031	OOR
FluB Colorado/2017			Reference Plasma				mAb A				mAb B				donor1				donor2				donor3				donor4				donor5				donor6				donor7				donor8
1e3		112.542	62.451	96.955	28.2781	0.141	0.371	0.593	OOR	169.653	154.234	102.159	24.9037	164.008	115.592	98.947	26.7856	140.86	114.842	111.146	13.2433	147.361	111.379	127.744	13.9841	137.47	121.415	87.094	22.3141	161.906	122.884	81.151	33.1079	147.514	97.328	99.89	24.5968	159.216	100.94	96.343	29.4936	167.168	118.074	88.681	31.8141
4e3		133.454	118.999	101.952	13.3481	0.47	0.43	0.55	OOR	156.881	135.267	40.734	55.6691	162.625	91.883	46.139	58.562	113.494	78.757	93.31	18.3265	162.901	111.896	98.198	27.4242	161.515	88.787	55.58	53.1403	151.51	99.055	44.442	54.4437	162.446	115.94	71.923	38.7662	166.263	116.353	53.952	50.1573	164.262	93.726	58.693	50.938
1.6e4		159.686	103.48	79.546	36.0116	0.168	0.191	0.31	OOR	83.158	71.99	11.714	69.0968	122.288	85.958	20.878	67.2733	162.296	130.235	64.688	41.7829	162.21	104.366	49.61	53.4246	112.599	60.118	22.38	69.6728	84.104	51.995	29.95	49.2007	111.723	68.569	39.832	49.3162	136.567	72.425	34.549	63.5246	105.044	60.501	33.163	54.7769
6.4e4		127.527	86.544	47.874	45.6188	0.473	0.436	1.14	OOR	43.65	22.115	1.218	95.0247	66.9	36.797	9.776	75.5489	99.259	70.509	25.955	56.6129	111.994	64.419	26.448	63.3874	54.456	20.125	4.275	97.5883	32.934	15.177	10.9	59.3993	50.849	29.726	15.7	55.1343	75.725	33.744	11.722	80.4912	52.43	20.905	3.724	96.1699
2.6e5		70.262	47.693	21.201	52.9405	0.089	0.29	0.489	OOR	12.807	6.755	1.314	OOR	22.939	10.513	3.374	80.6564	45.427	22.601	9.206	71.137	50.142	22.317	8.361	78.9558	14.454	5.765	1.513	OOR	7.196	4.971	3.013	OOR	13.989	8.113	5.155	OOR	23.106	8.844	3.298	OOR	15.618	6.304	2.383	OOR
1.0e6		24.038	15.051	7.695	52.4862	0.3	0.396	0.459	OOR	1.727	1.627	0.582	OOR	6.418	2.536	0.771	OOR	16.021	7.948	4.183	OOR	13.348	6.518	3.922	OOR	3.131	1.001	0.42	OOR	1.476	1.619	0.595	OOR	3.816	2.44	1.824	OOR	5.769	2.838	1.02	OOR	3.654	2.404	0.552	OOR
4.1e6		6.834	4.402	4.242	OOR	0.222	0.237	0.889	OOR	1.164	0.559	0.184	OOR	0.562	1.343	0.608	OOR	5.071	2.009	2.444	OOR	3.724	1.211	1.915	OOR	0.689	0.913	0.5	OOR	0.619	0.505	0.517	OOR	0.559	0.196	0.301	OOR	0.691	1.791	0.825	OOR	0.357	0.371	1.074	OOR
1.6e7		0.901	0.493	1.046	OOR	0.287	0	0.534	OOR	0.346	0.271	0.735	OOR	0.285	0.377	0.498	OOR	0.532	0.001	0.526	OOR	0.734	0.16	0.98	OOR	0.331	0.67	0.384	OOR	0.257	0.257	0.316	OOR	0.785	0.2	0.634	OOR	0.284	1.715	0.744	OOR	0.062	0.534	0.584	OOR
vaccine 2019			Reference Plasma				mAb A				mAb B				donor1				donor2				donor3				donor4				donor5				donor6				donor7				donor8
1e3		97.302	88.559	98.33	5.66787	91.514	9.494	17.966	113.742	164.61	133.365	96.267	26.0347	110.541	133.535	149.349	14.8804	138.271	107.911	126.89	12.3335	131.517	134.352	144.331	4.92252	132.215	133.704	127.874	2.30758	121.538	99.773	131.858	13.9133	136.28	86.653	97.111	24.5227	111.706	105.564	131.628	11.716	157.489	153.297	153.012	1.62134
4e3		149.982	88.015	83.897	34.5046	68.406	5.657	20.057	OOR	161.303	99.752	62.34	46.3548	110.694	111.943	110.922	0.598216	95.873	94.465	104.679	5.62905	124.679	132.607	160.675	13.5757	79.421	101.756	109.266	16.0349	143.104	66.052	76.95	43.7225	122.293	57.163	40.934	58.6132	153.811	83.273	96.474	33.7271	149.84	145.245	162.347	5.80465
1.6e4		109.074	48.214	63.914	42.8514	37.862	1.73	0.736	OOR	121.271	82.443	4.692	85.4523	112.403	63.93	62.792	35.5297	138.682	79.226	71.887	37.9197	130.354	138.388	144.921	5.29154	71.669	65.902	56.39	11.9338	66.957	35.284	32.39	42.7313	65.438	22.68	13.405	82.0129	107.407	52.478	42.462	51.8394	103.653	110.357	105.86	3.20433
6.4e4		84.151	36.344	24.402	65.4624	14.289	0.339	0.185	OOR	92.458	31.667	10.135	95.3967	60.546	29.338	23.316	52.9624	94.899	41.249	27.29	65.5175	87.465	92.309	81.615	6.14588	53.123	22.389	22.576	54.1062	32.251	10.614	9.132	74.6649	18.204	4.807	3.412	OOR	58.699	16.476	22.296	70.4307	61.093	60.079	51.001	9.68284
2.6e5		29.051	10.932	7.443	73.3782	3.485	0.131	0.25	OOR	39.988	7.985	0.392	OOR	15.621	7.542	5.77	OOR	41.91	15.097	7.927	82.7581	41.235	39.876	45.121	6.4692	15.267	6.28	3.772	OOR	7.066	3.009	1.831	OOR	5.033	0.703	0.972	OOR	19.146	5.589	3.35	OOR	30.383	18.481	20.555	27.4768
1.0e6		9.112	2.613	2.54	OOR	0.285	0.6	0.641	OOR	10.828	1.476	1.331	OOR	5.483	2.503	2.296	OOR	12.525	2.838	1.783	OOR	18.114	11.742	9.719	33.2121	4.044	1.134	0.795	OOR	1.252	0.486	0.465	OOR	0.741	0.501	0.253	OOR	3.909	0.893	0.531	OOR	6.449	3.983	5.041	OOR
4.1e6		1.105	0.942	0.597	OOR	0.144	0.329	0.03	OOR	1.128	0	0.506	OOR	0.432	0.267	0.616	OOR	3.511	0.592	0.28	OOR	3.822	3.411	1.452	OOR	0.588	0.359	0.455	OOR	0.392	0.066	0.322	OOR	0.364	0.166	0.156	OOR	0.498	0.341	0.631	OOR	0.771	0.185	1.581	OOR
1.6e7		0.42	0.824	0.245	OOR	0.174	0.402	0.165	OOR	0.544	0	0.327	OOR	0.357	0.329	0.039	OOR	0.699	0.087	0.381	OOR	0.792	0.047	0.684	OOR	0.32	0.01	0.48	OOR	0.2	0.115	0.166	OOR	0.394	0	0	OOR	0.46	0.381	0	OOR	0.44	0.073	0.346	OOR
		OOR indicates values below the lower level of quantitation of 10.
		purple if CV > 30%
		Values in red are the titers where signal is greater or equal than the LLOQ of 10.
		Hook effect on low dilution points of titrations and all CV values are shown in grey
B) IC50 values
			H1 Michigan/2015				H2 Japan/1957				H3 Singapore/2016				H5 Vietnam/2004				H7 Shanghai/2013				FluB Phuket/2013				FluB Colorado/2017				vaccine 2019
		Plate 5	Plate 6	Plate 7	%CV	Plate 5	Plate 6	Plate 7	%CV	Plate 5	Plate 6	Plate 7	%CV	Plate 5	Plate 6	Plate 7	%CV	Plate 5	Plate 6	Plate 7	%CV	Plate 5	Plate 6	Plate 7	%CV	Plate 5	Plate 6	Plate 7	%CV	Plate 5	Plate 6	Plate 7	%CV
Reference plasma		8.36776e-06	3.268e-05	0.0001344	114.326	1.25263e-05	1.708e-05	6.193e-05	89.4851	4.05675e-05	9.869e-05	9.024e-05	41.0504	1.92411e-05	4.485e-05	3.817e-05	38.9699	3.67257e-05	0.0002698	0.0001075	86.585	3.2831e-06	5.242e-06	1.764e-05	89.264	5.70968e-06	6.097e-06	1.793e-05	70.0781	1.36344e-05	2.183e-05	4.041e-05	54.2449
mAb A		0.0918601	2.5893	5.319	98.0392	0.524658	3.165	0.5475	107.467	0.170712	0.9945	90	169.89	0.0339308	0.7905	60.39	169.716	≥ 1/1000x	≥ 1/1000x	≥ 1/1000x	NA	≥ 1/1000x	≥ 1/1000x	≥ 1/1000x	NA	≥ 1/1000x	≥ 1/1000x	≥ 1/1000x	NA	3.58642	7.116	2.2941	57.6144
mAb B		≥ 1/1000x	≥ 1/1000x	≥ 1/1000x	NA	≥ 1/1000x	≥ 1/1000x	≥ 1/1000x	NA	0.17879	0.1336	0.584	83.0079	≥ 1/1000x	≥ 1/1000x	≥ 1/1000x	NA	≥ 1/1000x	≥ 1/1000x	≥ 1/1000x	NA	0.54591	1.5	0.5745	62.1405	0.0297678	0.03617	0.36785	133.731	0.00765324	0.02188	0.10135	115.735
Donor 1		2.41258e-05	0.0001846	0.0001662	70.271	0.00017354	0.0004927	0.003	126.667	5.36412e-05	0.0003552	0.002535	137.981	9.33891e-05	0.0006452	0.0004587	70.332	≥ 1/1000x	≥ 1/1000x	≥ 1/1000x	NA	1.25367e-05	1.98e-05	0.0006033	159.997	2.34315e-05	2.877e-05	0.001065	161.067	1.41379e-05	7.662e-05	0.0001312	79.1711
Donor 2		3.08721e-06	2.047e-05	0.0001194	131.662	2.14862e-05	4.408e-05	0.0001165	81.7888	3.36429e-05	4.614e-05	7.857e-05	43.9313	0.00243236	0.001435	7.999e-05	89.7342	0.00010715	4.627e-05	7.528e-05	39.9447	1.32928e-06	3.64e-06	9.96e-05	160.893	8.59961e-06	1.272e-05	6.608e-05	110.057	8.42366e-06	2.49e-05	5.342e-05	78.7327
Donor 3		9.57204e-06	3.952e-05	7.053e-05	76.4421	4.31849e-05	0.0001054	0.0003084	91.0504	3.36508e-05	5.449e-05	0.0002011	94.6525	0.000116473	0.0008773	0.0002533	97.5669	0.003	0.0001375	0.003	80.782	2.85266e-06	4.802e-06	3.768e-05	129.498	8.26068e-06	1.232e-05	0.0001136	133.433	8.09206e-06	8.182e-06	1.511e-05	38.4854
Donor 4		6.03269e-05	0.0002279	0.0001874	55.1489	9.47546e-05	0.0003207	0.0002975	52.3013	0.000131184	0.0029	0.0004266	131.919	0.000393043	0.0001298	6.744e-05	87.8331	0.000149707	0.000555	0.0001328	85.6206	4.13439e-06	1.188e-05	0.0001802	152.116	3.63588e-05	9.804e-05	0.000214	77.6628	5.52053e-05	7.062e-05	7.814e-05	17.1964
Donor 5		2.50967e-05	0.0001372	0.000453	108.184	0.000394916	0.0002703	0.0005457	34.166	8.23437e-05	9.649e-05	0.0009289	131.275	0.000368816	0.0002799	0.0002331	23.4534	0.003	0.0006896	0.0002065	114.964	8.21585e-06	1.401e-05	6.933e-05	110.543	5.88471e-05	9.206e-05	0.00139	147.796	8.71144e-05	0.000221	0.0003409	58.6845
Donor 6		6.14501e-05	0.0001688	0.0002523	59.4796	0.000107267	8.552e-05	0.0003048	72.8399	0.000165531	0.000473	0.0006699	58.2827	9.79605e-05	0.0001537	0.0007541	108.515	0.000118614	0.0001906	0.000227	30.8596	2.00472e-05	4.068e-05	0.0002214	117.794	3.81702e-05	8.229e-05	0.0001537	63.7944	7.05972e-05	0.0001913	0.001056	122.349
Donor 7		1.3169e-05	7.401e-05	0.003	165.895	0.000145756	0.0002084	0.002834	144.374	0.000147422	0.00098	0.003	106.621	0.000108171	0.0003934	0.0001716	66.7422	2.3008e-05	0.0002427	0.0005699	98.8028	2.12698e-06	4.317e-06	3.886e-05	136.443	2.02798e-05	6.661e-05	0.0009405	151.383	3.79319e-05	7.897e-05	0.0001386	59.4352
Donor 8		9.68835e-05	0.0003583	0.0002881	54.6075	0.000348935	0.0002273	0.003	131.442	0.000309377	0.0004467	0.0005282	25.8337	0.00065627	0.001792	0.0002944	85.4729	0.000258053	0.0004102	0.003	126.029	5.09925e-06	9.404e-06	0.0001841	154.267	3.96847e-05	9.322e-05	0.0001869	69.8998	3.16869e-05	2.359e-05	3.17e-05	16.1372
